# Single cell RNA sequencing reveals shifts in cell maturity and function of endogenous and infiltrating cell types in response to acute intervertebral disc injury

**DOI:** 10.1101/2024.08.10.607363

**Authors:** Sade W. Clayton, Aimy Sebastian, Stephen P. Wilson, Nicholas R. Hum, Remy E. Walk, Garrett W.D. Easson, Rachana Vaidya, Kaitlyn S. Broz, Gabriela G. Loots, Simon Y. Tang

**Affiliations:** Washington University in St. Louis, St. Louis MO; Physical and Life Sciences Directorate, Lawrence Livermore National Laboratory, Livermore CA; Department of Orthopaedic Surgery, University of California Davis Health, Sacramento, CA, United States

**Keywords:** scRNASeq, IVD, MSC, repair, degeneration, intervertebral disc, spine, cartilage

## Abstract

Intervertebral disc (IVD) degeneration contributes to disabling back pain. Degeneration can be initiated by injury, and progressively leads to irreversible cell loss and loss of IVD function. Attempts to restore IVD function through cell replacement therapies have had limited success due to knowledge gaps in the critical cell populations and molecular crosstalk after injury. Here, we used single cell RNA sequencing to identify the transcriptional changes of endogenous cells of the IVD and infiltrating cell populations following IVD injury. Control and Injured coccygeal IVDs were extracted from 12 week old female C57BL/6J mice 7 days post injury and subjected to single-cell resolution transcriptomic sequencing. Clustering, gene ontology, and pseudotime trajectory analyses determined transcriptomic divergences in the cells of the Injured IVD, flow cytometry identified they types of infiltrating immune cells, and immunofluorescence was utilized to define mesenchymal stem cell (MSC) localization. Clustering analysis revealed 11 distinct cell populations that included IVD, immune, vascular cells, and MSCs. Differential gene expression analysis determined that Outer Annulus Fibrosus, Neutrophils, Saa2-High MSCs, Macrophages, and Krt18^+^ Nucleus Pulposus (NP) cells were the major drivers of transcriptomic differences between Control and Injured cells. Gene ontology revealed that the most upregulated biological pathways were angiogenesis and T cell-related while wound healing and ECM regulation categories were downregulated. Pseudotime trajectory analyses revealed that IVD injury directed cells towards increased differentiation in all clusters, except for Krt18^+^ NP cells which remained in a less mature cell state. Saa2-High and Grem1-High MSCs populations drifted towards more differentiated IVD cells profiles with injury and localized distinctly within the IVD. This study revealed novel MSC populations in a heterogeneous landscape of IVD cell populations during injury, and these cells may be leveraged for future IVD repair studies.

**Lay Summary:** The intervertebral disc (IVD) is a spinal joint that accumulates damage with age but has limited tissue repair capabilities. IVD injuries progress into degeneration, and IVD degeneration is a leading cause of lower back pain. Understanding the cell populations that change and respond to injury will uncover targets to restore IVD function. Mesenchymal stem cells (MSCs) are cells within the IVD that can potentially replenish the cells lost after IVD damage. To better understand how IVD cell populations are affected by tissue damage, we performed single cell RNA sequencing of IVD tissue 7 days post injury and analyzed the differences in gene regulation. We identified diverse cells populations such as IVD, immune cells, vascular cells, and MSCs. We discovered the presence of *Saa2* and *Grem1* expressing MSCs that become less stem cell-like and express higher levels of IVD gene markers after injury. We also determined that *Saa2* and *Grem1* have varying gene expression patterns in IVD tissues that becomes attenuated after injury. These MSCs could be targeted for future stem cell therapies to prevent IVD degeneration.
