## Supplementary material for "Single cell RNA sequencing reveals shifts in cell maturity and function of endogenous and infiltrating cell types in response to acute intervertebral disc injury": Table S1

### Sheet: Sheet1
Cluster Number	Gene Name	Log FC	adjusted p value
5	Col1a1	-1.9698	0.0037148
6	Saa1	-1.76787	1.70372e-07
6	Saa2	-1.47647	4.17962e-16
1	Col2a1	-1.23619	3.59572e-59
1	Prg4	-1.1956	6.66253e-27
9	Ltbp4	-1.15705	2.39893e-05
6	Col1a1	-1.14114	5.13386e-08
5	Gsn	-1.13763	2.95478e-12
5	Mmp3	-1.13331	8.45589e-17
5	Aspn	-1.12514	7.97226e-08
5	Cxcl2	-1.12265	0.000273179
1	Mmp3	-1.10527	4.37583e-32
9	Timp1	-1.06457	0.00200058
9	C3	-1.05075	0.00339904
5	Lox	-1.03765	0.0394572
5	Saa1	-1.02202	1.16969e-25
5	Snhg15	-1.01393	3.75473e-31
5	Fbn1	-1.00554	3.47503e-05
7	Slpi	-0.975469	1.4715e-11
5	Csrp2	-0.973699	1.83831e-07
5	Lyz2	-0.964506	3.69636e-10
1	Aqp1	-0.96434	0.00386689
7	Saa2	-0.958669	3.71961e-05
9	Igfbp4	-0.948664	0.000811635
9	Col4a1	-0.947866	0.0195849
5	Postn	-0.936259	1.46883e-09
9	Cryab	-0.921419	8.48359e-06
9	Snhg18	-0.912451	0.000402285
5	Col12a1	-0.903551	1.93093e-11
7	Cxcl2	-0.897653	6.1898e-10
6	Prg4	-0.880407	0.00739914
6	Lbp	-0.875685	0.00196463
5	Lcn2	-0.872446	1.32137e-30
8	Dcn	-0.86328	7.36437e-08
9	Kdm6b	-0.842405	0.000632668
9	Zfp800	-0.837559	2.54705e-05
5	Col5a3	-0.836173	1.34555e-14
9	Pik3r1	-0.826615	1.90686e-09
9	Pik3ap1	-0.811356	0.000490484
5	Fbln2	-0.807951	3.44517e-12
6	Cxcl2	-0.796296	8.546e-07
5	Dmkn	-0.791889	2.22948e-19
9	Ankrd10	-0.785868	4.17882e-06
6	Mgp	-0.781348	3.53527e-07
9	Bicc1	-0.776923	0.0201305
6	Slpi	-0.774725	2.2458e-25
5	Igfbp7	-0.751275	0.00153106
5	Ly6a	-0.750188	4.67637e-17
9	Meg3	-0.744432	0.0453439
9	Cyb561d2	-0.743555	1.46647e-07
5	Enpp1	-0.742095	9.71747e-20
2	Saa2	-0.739515	3.24878e-19
5	Tm4sf1	-0.738302	4.33077e-06
5	Comp	-0.738214	2.28432e-10
5	Serpinf1	-0.734346	2.71566e-14
9	Syngr2	-0.733065	0.000933542
9	Col16a1	-0.732152	2.96504e-05
5	Col5a1	-0.725857	1.25867e-07
5	Vcan	-0.723993	9.57385e-17
5	Abi3bp	-0.715961	2.22744e-31
9	Ugdh	-0.712016	6.36475e-05
5	Ifitm3	-0.711663	0.000228087
5	Srpx2	-0.695836	6.01068e-23
9	Gfpt2	-0.69366	5.97864e-05
5	Gng11	-0.693522	1.69133e-15
9	Lamc1	-0.682316	4.53637e-08
9	Ifi30	-0.678315	2.08743e-07
5	Fabp4	-0.678181	3.39824e-09
5	Ly6c1	-0.675018	9.97635e-12
5	Ecm1	-0.673969	1.08043e-11
9	Ifi204	-0.671661	9.11794e-09
5	Cytl1	-0.668462	7.43364e-11
9	Serinc5	-0.664876	0.000207782
8	Gm49774	-0.660488	0.00404078
6	Tcf7l2	-0.660454	1.16462e-14
6	Fxyd3	-0.657541	1.1229e-18
6	Col3a1	-0.655947	1.92177e-11
9	Fabp4	-0.649387	1.86223e-05
9	Pvr	-0.643885	0.000932064
5	Ebf1	-0.643277	7.08742e-16
5	Esd	-0.642046	4.05812e-06
9	Nedd9	-0.63381	3.47259e-05
9	Emp3	-0.629956	0.038436
9	4921524J17Rik	-0.629792	2.39361e-07
9	Slc22a23	-0.629548	0.014219
9	Las1l	-0.629456	1.34993e-08
4	Fxyd2	-0.62924	0.026176
5	Tgfbi	-0.628056	0.000321003
9	Col5a3	-0.626592	0.00558378
9	Vcam1	-0.624839	6.16174e-05
9	Nrp2	-0.621928	5.74331e-09
6	Ecm1	-0.619581	1.45395e-05
7	C4b	-0.61772	3.64355e-14
5	Medag	-0.615591	5.65647e-22
9	Mtss1	-0.6148	0.00839636
5	Tpm4	-0.614007	1.20609e-06
6	H13	-0.611768	0.000101659
3	Cxcl2	-0.611214	1.24593e-12
5	C1qtnf6	-0.610201	1.69852e-17
5	Mfap5	-0.609854	1.75728e-22
9	Prmt2	-0.609489	2.54705e-05
5	Pdgfra	-0.607877	8.00375e-26
4	Mgp	-0.605969	0.0143356
5	Atp6v1e1	-0.603387	1.06776e-16
9	Mki67	-0.601337	1.35855e-08
5	Camp	-0.598923	4.86882e-14
9	Selenop	-0.59882	6.55929e-05
5	Bmp1	-0.596223	4.4462e-09
6	Col11a2	-0.595713	0.00357704
5	Thbs2	-0.592444	1.91506e-22
6	Lcn2	-0.592206	0.0123335
7	Cxcl1	-0.585462	0.00371845
5	Igfbp4	-0.584991	1.04938e-08
5	Marcks	-0.571554	1.56822e-14
5	Serpine2	-0.569538	1.11111e-31
6	Abl2	-0.565449	5.35783e-05
6	Ldlr	-0.564788	8.30436e-10
1	Mki67	-0.562018	5.9966e-23
6	Serpina3n	-0.561141	2.49882e-27
6	Pim1	-0.5603	1.78406e-12
6	Col1a2	-0.55516	0.0149924
5	Ier3	-0.554575	2.9798e-13
5	Saa2	-0.554303	4.78299e-28
9	Ptx3	-0.55251	1.83926e-06
9	Marcks	-0.552135	0.000769028
5	Cald1	-0.551516	3.95818e-07
7	Clu	-0.549163	0.000165254
9	Scara5	-0.548843	9.6356e-06
6	Stk38l	-0.548774	5.60196e-18
9	4732440D04Rik	-0.5468	7.37546e-08
9	Dennd2a	-0.546244	2.75055e-07
9	Plcb3	-0.544755	5.94208e-09
6	B4galt1	-0.544673	1.63239e-21
9	Cygb	-0.544381	7.23085e-06
1	Cd44	-0.543624	6.8255e-11
1	Cav1	-0.543025	5.76579e-07
9	Fzd9	-0.542461	0.0055761
8	Tnfrsf23	-0.539902	0.00328455
9	Fam111a	-0.539344	5.11356e-07
9	Tmem119	-0.536416	0.017756
1	Col12a1	-0.535135	2.52022e-08
5	Chad	-0.53466	2.41427e-19
9	Dhx40	-0.534595	0.000119311
1	Cenpa	-0.533407	8.56436e-15
5	Mmp14	-0.531066	2.64074e-23
6	Hspa1b	-0.530798	0.00285791
5	Cd44	-0.530035	1.45082e-12
9	Tnfrsf23	-0.529501	1.30541e-08
5	Tubb6	-0.529105	8.07368e-17
6	Enpp2	-0.52723	2.26062e-24
9	Idi1	-0.526209	0.0262138
6	Klf2	-0.525435	0.0223099
6	Hapln1	-0.523011	0.000300562
5	Meg3	-0.522795	1.69313e-22
8	Ccnb1ip1	-0.522779	5.77862e-05
5	Fkbp9	-0.521339	3.73192e-14
7	Plet1	-0.518195	2.16115e-11
5	Il11	-0.517146	0.00189802
1	Mpp6	-0.517128	0.000303602
5	Dnm3os	-0.513846	1.42311e-27
1	Timp1	-0.51349	4.46951e-22
6	Mmp13	-0.511818	7.51374e-19
1	Enpp1	-0.511422	2.8929e-13
6	Cp	-0.510857	1.11416e-05
6	Nos2	-0.508872	3.01985e-19
6	Hk2	-0.507887	0.011824
1	S100g	-0.507833	3.45711e-59
9	Pxdn	-0.507292	0.000667957
6	Timp1	-0.506127	0.00953003
5	Fkbp10	-0.503236	1.07813e-16
5	Plat	-0.503193	6.39241e-33
5	Emp3	-0.502128	0.000128691
3	Chil1	-0.501733	3.61718e-32
6	Plod3	-0.501417	1.37144e-18
9	Iigp1	-0.501219	1.80498e-05
5	Sgk1	-0.500469	3.81388e-15
5	Thbs4	-0.499324	3.76325e-20
6	Klf6	-0.49843	0.0185238
5	Ugp2	-0.49841	7.26792e-24
6	Srpx2	-0.497864	7.38998e-06
6	Peg3	-0.497837	2.38983e-08
6	Sox5	-0.495022	8.16932e-19
5	Tnfaip6	-0.494456	6.4782e-32
3	Cytl1	-0.492943	0.0255433
5	Col4a1	-0.491384	2.66129e-20
5	Pcolce	-0.488749	0.00693473
6	Hmgcs1	-0.488379	0.000209403
5	Bin1	-0.487846	2.27846e-25
5	Pdpn	-0.487291	5.9329e-32
6	Pdlim5	-0.486903	6.249e-10
9	Frmd6	-0.48676	0.0102901
9	Meox1	-0.485824	5.75986e-06
9	Arhgap31	-0.48567	0.000115371
6	Epb41l1	-0.48497	1.09911e-06
3	Lcn2	-0.48494	0.000143749
6	Kcnq1ot1	-0.479482	1.13512e-09
5	Sod3	-0.478336	4.8922e-21
9	Slc20a1	-0.477824	0.00156423
9	Zfp568	-0.477258	8.04886e-09
9	Hist1h4h	-0.476972	6.92963e-09
3	Timp1	-0.472848	0.0425232
1	Fmod	-0.472695	4.54372e-12
9	Hist1h2bc	-0.470938	1.00796e-06
1	Tgfbi	-0.470816	5.36124e-23
1	Stmn1	-0.468921	7.53925e-06
9	Igf1	-0.468776	7.85347e-05
5	Tppp3	-0.468367	6.82925e-15
5	Crlf1	-0.467722	1.47414e-25
1	Top2a	-0.467538	4.13456e-30
5	Tubb5	-0.46674	6.17216e-07
5	Ckap4	-0.466134	1.45003e-06
5	H1f0	-0.465879	1.12641e-10
1	Pgk1	-0.465328	1.15905e-11
8	Col2a1	-0.465324	4.36546e-10
6	Scrg1	-0.465242	2.4317e-09
9	Rnd3	-0.463656	0.00489967
9	H1fx	-0.463478	2.56602e-07
5	Foxp1	-0.461672	9.4971e-07
7	Serpina3n	-0.460393	0.00840528
5	Antxr1	-0.460036	6.72132e-24
1	Lgals3	-0.459482	1.3129e-19
1	Cytl1	-0.459415	3.20755e-48
6	Nedd4l	-0.458663	1.20454e-06
8	Ctsk	-0.456614	2.33123e-06
9	Ggps1	-0.456576	4.56393e-09
7	Plau	-0.456518	0.000245384
9	Nmi	-0.455943	4.56393e-09
1	Birc5	-0.455452	1.30447e-13
6	Calu	-0.452954	1.05921e-12
9	Acvr1	-0.451977	1.81055e-10
5	Lpp	-0.450145	8.48007e-18
6	St3gal1	-0.449495	5.54724e-12
9	Zdhhc8	-0.448878	7.2358e-10
9	Gja1	-0.448658	6.9312e-10
5	Plac8	-0.448376	6.44073e-07
4	Sprr1a	-0.44778	1.05465e-08
5	Hmox1	-0.446704	1.36345e-26
5	Dpt	-0.446046	3.40854e-15
5	Blvrb	-0.445839	8.67124e-22
4	Cilp	-0.444639	1.76146e-10
9	Bgn	-0.443972	0.000219731
9	Rnasek	-0.441041	0.000908116
6	Atp8b2	-0.439988	1.33791e-23
8	Phlda1	-0.438638	0.0147097
6	Pappa	-0.438618	1.11123e-12
5	Matn2	-0.437551	1.75597e-25
3	Slpi	-0.436991	5.22854e-11
6	Tnfaip2	-0.436215	5.54416e-21
5	Cebpb	-0.436057	1.1169e-26
5	Loxl2	-0.434397	3.52572e-19
9	Wee1	-0.433308	0.000745297
6	Ccl2	-0.433051	3.49942e-21
5	Gstp1	-0.432737	7.80262e-08
6	Syne1	-0.432307	0.000866203
6	Tubb6	-0.432303	5.62923e-12
9	Ddit4l	-0.431016	0.00246968
5	Ccn5	-0.4304	1.97355e-16
9	Pdlim4	-0.429901	1.96149e-10
6	Trpv4	-0.429803	7.33571e-14
6	Dab2	-0.429174	5.2862e-27
6	Dhx40	-0.427935	6.93392e-07
6	Cnot4	-0.427111	1.38857e-16
6	Cspg4	-0.426791	1.23367e-05
5	Col6a3	-0.425664	0.00296262
1	Anxa8	-0.42509	6.84405e-10
5	Emilin2	-0.424156	5.83104e-39
1	Ccnb1ip1	-0.423988	1.32472e-10
6	Cilp2	-0.423519	2.84785e-11
9	Atic	-0.423306	4.41058e-09
5	Lrrc32	-0.422161	3.53391e-23
6	Sat1	-0.421528	0.0056664
6	Trib1	-0.420556	2.76695e-10
6	Hotairm1	-0.420233	5.37019e-21
9	Rbp1	-0.418824	5.67935e-07
5	Mast4	-0.418782	0.0316816
9	Cav1	-0.418378	0.00183946
5	Flnc	-0.418245	9.6733e-32
8	F13a1	-0.418073	7.9939e-10
6	Smoc1	-0.417958	6.53891e-11
6	Otud7b	-0.417148	2.85682e-13
1	Col11a1	-0.417108	0.0411718
6	Tgm2	-0.417079	0.00123255
5	Col14a1	-0.416929	2.78536e-26
5	S100a16	-0.416831	6.6433e-32
9	Fosl1	-0.415806	0.00799998
6	Insig1	-0.413612	1.7886e-08
5	Mrc2	-0.413435	1.32319e-34
9	Gcnt2	-0.412285	6.35027e-05
9	Cotl1	-0.411571	2.92805e-08
6	Amotl2	-0.411239	2.95231e-09
5	Stk38l	-0.411115	1.66955e-37
6	Tuba1a	-0.41097	3.14549e-08
5	Cbfb	-0.410741	2.6859e-23
2	Ccl2	-0.410189	5.31678e-17
8	Ccnd1	0.411786	0.000461208
1	Homer1	0.413377	1.03879e-13
1	Hsph1	0.419496	8.28863e-10
1	Prdx1	0.419612	0.00365842
6	Mif	0.422142	0.00217508
9	Ptprj	0.424362	0.0274693
9	Lbh	0.425179	0.000810077
8	Uchl3	0.426442	2.13984e-05
1	Srpx	0.42889	3.70123e-05
5	Vegfa	0.431235	5.99836e-05
1	Gm13889	0.432709	1.559e-66
5	Higd1a	0.435156	2.97779e-07
1	Pla1a	0.444188	2.86964e-18
8	Fryl	0.446898	1.34003e-05
9	Ier5l	0.448185	0.0079678
5	Cryab	0.448723	7.09563e-09
8	Dut	0.450075	5.82865e-17
1	Adamts4	0.451253	1.90483e-27
1	Nrp1	0.451601	0.01658
1	Serpinb6a	0.451737	1.26387e-05
8	Noct	0.452804	4.36843e-10
9	Tjp1	0.4552	2.1094e-05
1	Angptl4	0.455807	4.88127e-16
1	Gask1b	0.456124	3.32885e-05
1	Svep1	0.465852	1.68329e-17
8	H2-Ab1	0.468234	7.09898e-05
1	Myc	0.46924	0.0076436
1	Prss23	0.472271	1.58124e-11
8	Ptp4a3	0.472346	1.58357e-07
8	H2-DMa	0.47376	0.00991473
1	Smoc2	0.474859	0.000341666
9	Gsr	0.475098	0.0125371
9	Bcam	0.475446	1.37866e-05
5	Gpc3	0.475838	8.71452e-07
1	Iigp1	0.476928	0.00042591
1	Pdgfrb	0.479464	1.24066e-11
1	Mast4	0.47977	1.85809e-09
9	Pmepa1	0.48165	0.00039101
9	Zfp703	0.487513	0.0064958
1	Thbd	0.491939	0.000135169
9	Gamt	0.494842	0.00015948
9	Selenow	0.496872	0.00975658
9	Tasor	0.498678	0.00165124
1	Icam1	0.503837	0.0285266
1	Nme2	0.508564	3.12362e-05
9	Mme	0.509245	0.0248596
9	Plod3	0.510581	0.00738179
1	Vcam1	0.511382	1.1463e-21
5	Susd5	0.512978	7.69342e-30
1	Cxcl14	0.512993	9.65829e-11
1	Lama2	0.513197	1.16185e-23
1	Penk	0.515637	5.53304e-24
2	Cytl1	0.52033	0.0340752
9	Cgnl1	0.522935	2.1094e-05
5	Tsc22d3	0.524378	9.27035e-18
5	Lgals3	0.524455	3.32624e-08
8	Cenpa	0.530889	1.1347e-06
1	Cxcl12	0.531707	2.15182e-10
9	Flnb	0.534801	3.10759e-06
6	Lyz2	0.534893	1.45734e-42
1	Gpc3	0.536721	3.81156e-32
1	Sparc	0.539357	0.000178672
1	Clps	0.54214	7.45155e-23
5	Hspb1	0.542743	2.02871e-11
9	Sema6a	0.543417	5.29763e-05
1	Sfrp1	0.543479	2.54472e-38
1	Cdkn1c	0.548003	4.26348e-07
1	Pakap.1	0.550653	1.15559e-05
1	Has1	0.554436	2.02638e-07
8	Csrnp1	0.561221	0.00497267
9	Marcksl1	0.56231	0.0475251
8	Gimap6	0.563319	4.66649e-11
9	Pdgfa	0.565461	0.000857887
1	Kdm6b	0.566028	0.0476677
9	Tns3	0.583616	2.04478e-05
9	Nrtn	0.584718	7.96632e-05
9	Prox1	0.586032	3.20171e-05
5	Mt1	0.589011	3.3248e-07
1	Ccl2	0.593783	8.25899e-13
9	Uap1	0.594708	0.000310532
1	Serpine2	0.595608	5.39672e-10
9	Pkdcc	0.602246	2.54093e-05
9	Socs3	0.604683	0.0172991
1	Fbln1	0.609886	7.08615e-16
9	Plk2	0.613167	0.000190021
1	Tfpi2	0.613663	8.76635e-05
1	Spon1	0.613752	4.59374e-19
9	Irf2bp2	0.618148	0.00633129
1	Rgs10	0.619992	1.15032e-05
1	Spon2	0.620856	1.55814e-05
1	Rhoj	0.626882	0.0366205
1	Cxcl1	0.627717	0.000148532
1	Ifitm1	0.634958	8.0322e-16
1	Mgp	0.638414	3.32649e-06
1	Itm2a	0.641444	0.0156599
5	Cd24a	0.647613	2.51272e-06
9	Pdlim1	0.655087	0.0110635
1	Steap4	0.655924	0.000346896
8	Ebf1	0.664613	4.66764e-07
8	Stmn1	0.666645	3.71392e-05
1	Akap12	0.676261	3.36875e-08
9	Irf1	0.67633	0.000232833
1	Ifi204	0.681285	0.000744511
1	Lpl	0.683702	3.81313e-05
1	Fbln2	0.691904	3.17849e-08
9	Cxcl12	0.703035	0.000517912
5	2200002D01Rik	0.706378	4.7612e-06
1	Itih5	0.706437	0.00373781
8	Hmgb2	0.715017	0.00122701
1	Hspa1a	0.738467	0.00165326
9	Ppa1	0.749362	0.000310532
1	Tmem176b	0.755538	1.03991e-20
9	Ezr	0.765554	0.00103868
1	Adamts1	0.779547	0.0447293
9	Ank3	0.807855	0.000449707
1	Ifitm3	0.812452	9.82501e-07
1	Ctrb1	0.832873	1.68287e-24
1	Dnajb1	0.847953	8.9643e-05
1	Ifi203	0.861882	1.3416e-30
9	Nfkbiz	0.910623	4.28269e-05
8	H2-DMb1	0.913234	0.000850136
5	Cela1	0.945062	3.62984e-35
5	Ctrb1	1.17038	2.45013e-07
