## Supplementary material for "Single cell RNA sequencing reveals shifts in cell maturity and function of endogenous and infiltrating cell types in response to acute intervertebral disc injury": Table S2

### Sheet: analysis
Analysis Type:	PANTHER Overrepresentation Test (Released 20230705)
Annotation Version and Release Date:	GO Ontology database DOI: 10.5281/zenodo.7942786 Released 2023-01-05
Analyzed List:	upload_1 (Mus musculus)
Reference List:	Mus musculus (all genes in database)
Test Type:	FISHER
Correction:	FDR
GO biological process complete	Mus musculus - REFLIST (21983)	upload_1 (119)	upload_1 (expected)	upload_1 (over/under)	upload_1 (fold Enrichment)	upload_1 (raw P-value)	upload_1 (FDR)
VEGF-activated neuropilin signaling pathway (GO:0038190)	2	2	0.01	+	> 100	0.000171	0.0111
positive regulation of metanephric mesenchymal cell migration (GO:2000591)	3	2	0.02	+	> 100	0.000284	0.0164
positive regulation of retinal ganglion cell axon guidance (GO:1902336)	3	2	0.02	+	> 100	0.000284	0.0163
positive regulation of cell proliferation by VEGF-activated platelet derived growth factor receptor signaling pathway (GO:0038091)	3	2	0.02	+	> 100	0.000284	0.0163
VEGF-activated platelet-derived growth factor receptor signaling pathway (GO:0038086)	3	2	0.02	+	> 100	0.000284	0.0162
positive regulation of metanephric mesenchymal cell migration by platelet-derived growth factor receptor-beta signaling pathway (GO:0035793)	3	2	0.02	+	> 100	0.000284	0.0162
regulation of metanephric mesenchymal cell migration by platelet-derived growth factor receptor-beta signaling pathway (GO:1900238)	3	2	0.02	+	> 100	0.000284	0.0161
positive regulation of axon guidance (GO:1902669)	4	2	0.02	+	92.37	0.000425	0.0219
regulation of metanephric mesenchymal cell migration (GO:2000589)	4	2	0.02	+	92.37	0.000425	0.0218
neuropilin signaling pathway (GO:0038189)	4	2	0.02	+	92.37	0.000425	0.0218
cell migration involved in vasculogenesis (GO:0035441)	4	2	0.02	+	92.37	0.000425	0.0217
pancreas morphogenesis (GO:0061113)	4	2	0.02	+	92.37	0.000425	0.0216
positive regulation of axon extension involved in axon guidance (GO:0048842)	7	3	0.04	+	79.17	1.78e-05	0.00192
angiogenesis involved in coronary vascular morphogenesis (GO:0060978)	7	3	0.04	+	79.17	1.78e-05	0.00191
regulation of T cell activation via T cell receptor contact with antigen bound to MHC molecule on antigen presenting cell (GO:2001188)	5	2	0.03	+	73.89	0.000593	0.0282
regulation of retinal ganglion cell axon guidance (GO:0090259)	5	2	0.03	+	73.89	0.000593	0.0281
re-entry into mitotic cell cycle (GO:0000320)	5	2	0.03	+	73.89	0.000593	0.028
negative regulation of Golgi to plasma membrane protein transport (GO:0042997)	5	2	0.03	+	73.89	0.000593	0.0279
positive regulation of B cell apoptotic process (GO:0002904)	5	2	0.03	+	73.89	0.000593	0.0278
positive regulation of endothelial cell chemotaxis by VEGF-activated vascular endothelial growth factor receptor signaling pathway (GO:0038033)	6	2	0.03	+	61.58	0.000788	0.0349
negative regulation of regulatory T cell differentiation (GO:0045590)	7	2	0.04	+	52.78	0.00101	0.0421
cell proliferation involved in metanephros development (GO:0072203)	7	2	0.04	+	52.78	0.00101	0.042
plasma cell differentiation (GO:0002317)	7	2	0.04	+	52.78	0.00101	0.0419
positive regulation of vascular endothelial growth factor signaling pathway (GO:1900748)	7	2	0.04	+	52.78	0.00101	0.0418
platelet-derived growth factor receptor-beta signaling pathway (GO:0035791)	7	2	0.04	+	52.78	0.00101	0.0416
kidney vasculature morphogenesis (GO:0061439)	7	2	0.04	+	52.78	0.00101	0.0415
renal system vasculature morphogenesis (GO:0061438)	7	2	0.04	+	52.78	0.00101	0.0414
positive regulation of mammary gland epithelial cell proliferation (GO:0033601)	8	2	0.04	+	46.18	0.00126	0.0493
hepatocyte growth factor receptor signaling pathway (GO:0048012)	8	2	0.04	+	46.18	0.00126	0.0492
T cell extravasation (GO:0072683)	8	2	0.04	+	46.18	0.00126	0.049
negative regulation of homotypic cell-cell adhesion (GO:0034111)	15	3	0.08	+	36.95	0.000117	0.0083
positive chemotaxis (GO:0050918)	20	4	0.11	+	36.95	7.81e-06	0.00101
vascular endothelial growth factor signaling pathway (GO:0038084)	21	4	0.11	+	35.19	9.26e-06	0.00113
positive regulation of cell migration involved in sprouting angiogenesis (GO:0090050)	21	4	0.11	+	35.19	9.26e-06	0.00112
peptide antigen assembly with MHC class II protein complex (GO:0002503)	16	3	0.09	+	34.64	0.000138	0.0096
MHC class II protein complex assembly (GO:0002399)	16	3	0.09	+	34.64	0.000138	0.00956
regulation of vascular endothelial growth factor signaling pathway (GO:1900746)	22	4	0.12	+	33.59	1.09e-05	0.00127
positive regulation of endothelial cell chemotaxis (GO:2001028)	17	3	0.09	+	32.6	0.000162	0.0107
B cell apoptotic process (GO:0001783)	17	3	0.09	+	32.6	0.000162	0.0107
regulation of cellular response to vascular endothelial growth factor stimulus (GO:1902547)	24	4	0.13	+	30.79	1.48e-05	0.00163
positive regulation of calcium ion import (GO:0090280)	18	3	0.1	+	30.79	0.000189	0.012
lymph vessel morphogenesis (GO:0036303)	19	3	0.1	+	29.17	0.000217	0.0136
chaperone cofactor-dependent protein refolding (GO:0051085)	32	5	0.17	+	28.86	1.58e-06	0.000263
peptide antigen assembly with MHC protein complex (GO:0002501)	20	3	0.11	+	27.71	0.000249	0.0151
MHC protein complex assembly (GO:0002396)	20	3	0.11	+	27.71	0.000249	0.015
negative regulation of vascular permeability (GO:0043116)	20	3	0.11	+	27.71	0.000249	0.015
platelet-derived growth factor receptor signaling pathway (GO:0048008)	41	6	0.22	+	27.03	1.92e-07	4.57e-05
positive regulation of vascular permeability (GO:0043117)	21	3	0.11	+	26.39	0.000284	0.0165
cellular response to interleukin-17 (GO:0097398)	21	3	0.11	+	26.39	0.000284	0.0165
protein refolding (GO:0042026)	21	3	0.11	+	26.39	0.000284	0.0164
vascular endothelial growth factor receptor signaling pathway (GO:0048010)	29	4	0.16	+	25.48	2.9e-05	0.00277
retina vasculature development in camera-type eye (GO:0061298)	22	3	0.12	+	25.19	0.000321	0.0176
'de novo' post-translational protein folding (GO:0051084)	37	5	0.2	+	24.96	3.02e-06	0.000459
'de novo' protein folding (GO:0006458)	38	5	0.21	+	24.31	3.4e-06	0.000507
regulation of endothelial cell chemotaxis (GO:2001026)	23	3	0.12	+	24.1	0.000361	0.0191
cellular response to vascular endothelial growth factor stimulus (GO:0035924)	40	5	0.22	+	23.09	4.28e-06	0.000598
response to interferon-alpha (GO:0035455)	32	4	0.17	+	23.09	4.12e-05	0.00384
response to interleukin-17 (GO:0097396)	24	3	0.13	+	23.09	0.000405	0.0212
regulation of B cell apoptotic process (GO:0002902)	24	3	0.13	+	23.09	0.000405	0.0211
regulation of axon extension involved in axon guidance (GO:0048841)	33	4	0.18	+	22.39	4.6e-05	0.00412
negative regulation of T cell receptor signaling pathway (GO:0050860)	25	3	0.14	+	22.17	0.000452	0.0226
antigen processing and presentation of exogenous peptide antigen via MHC class II (GO:0019886)	25	3	0.14	+	22.17	0.000452	0.0226
regulation of calcium ion import (GO:0090279)	34	4	0.18	+	21.73	5.12e-05	0.00441
trabecula formation (GO:0060343)	26	3	0.14	+	21.32	0.000502	0.0247
regulation of homotypic cell-cell adhesion (GO:0034110)	36	4	0.19	+	20.53	6.28e-05	0.00516
antigen processing and presentation of peptide antigen via MHC class II (GO:0002495)	27	3	0.15	+	20.53	0.000556	0.0266
antigen processing and presentation of peptide or polysaccharide antigen via MHC class II (GO:0002504)	28	3	0.15	+	19.79	0.000613	0.0285
lymph vessel development (GO:0001945)	28	3	0.15	+	19.79	0.000613	0.0284
regulation of vascular permeability (GO:0043114)	48	5	0.26	+	19.24	9.71e-06	0.00115
regulation of cell migration involved in sprouting angiogenesis (GO:0090049)	39	4	0.21	+	18.95	8.38e-05	0.00623
negative regulation of tissue remodeling (GO:0034104)	30	3	0.16	+	18.47	0.000738	0.033
positive regulation of focal adhesion assembly (GO:0051894)	30	3	0.16	+	18.47	0.000738	0.033
regulation of sprouting angiogenesis (GO:1903670)	41	4	0.22	+	18.02	0.0001	0.00722
negative regulation of antigen receptor-mediated signaling pathway (GO:0050858)	31	3	0.17	+	17.88	0.000806	0.0355
T cell migration (GO:0072678)	31	3	0.17	+	17.88	0.000806	0.0354
innervation (GO:0060384)	32	3	0.17	+	17.32	0.000878	0.0379
coronary vasculature morphogenesis (GO:0060977)	32	3	0.17	+	17.32	0.000878	0.0378
chaperone-mediated protein folding (GO:0061077)	64	6	0.35	+	17.32	2.12e-06	0.000336
establishment of endothelial barrier (GO:0061028)	32	3	0.17	+	17.32	0.000878	0.0377
negative regulation of stress fiber assembly (GO:0051497)	33	3	0.18	+	16.79	0.000954	0.0403
embryonic placenta morphogenesis (GO:0060669)	33	3	0.18	+	16.79	0.000954	0.0402
regulation of macrophage chemotaxis (GO:0010758)	34	3	0.18	+	16.3	0.00103	0.0422
positive regulation of blood vessel endothelial cell migration (GO:0043536)	58	5	0.31	+	15.93	2.28e-05	0.00232
positive regulation of cell-substrate junction organization (GO:0150117)	35	3	0.19	+	15.83	0.00112	0.045
response to interferon-beta (GO:0035456)	73	6	0.4	+	15.18	4.33e-06	0.0006
regulation of extrinsic apoptotic signaling pathway via death domain receptors (GO:1902041)	51	4	0.28	+	14.49	0.00022	0.0137
endothelial cell development (GO:0001885)	52	4	0.28	+	14.21	0.000236	0.0144
positive regulation of endothelial cell migration (GO:0010595)	111	8	0.6	+	13.31	2.65e-07	5.7e-05
endothelial cell differentiation (GO:0045446)	84	6	0.45	+	13.2	9.24e-06	0.00114
negative regulation of viral genome replication (GO:0045071)	56	4	0.3	+	13.2	0.000309	0.0172
regulation of lymphocyte apoptotic process (GO:0070228)	74	5	0.4	+	12.48	6.82e-05	0.00537
cellular response to interferon-beta (GO:0035458)	62	4	0.34	+	11.92	0.000445	0.0224
positive regulation of fibroblast proliferation (GO:0048146)	78	5	0.42	+	11.84	8.64e-05	0.00638
endothelial cell migration (GO:0043542)	79	5	0.43	+	11.69	9.14e-05	0.00673
lung alveolus development (GO:0048286)	65	4	0.35	+	11.37	0.000527	0.0257
endothelium development (GO:0003158)	98	6	0.53	+	11.31	2.12e-05	0.00218
regulation of biological process involved in symbiotic interaction (GO:0043903)	68	4	0.37	+	10.87	0.00062	0.0286
positive regulation of fat cell differentiation (GO:0045600)	70	4	0.38	+	10.56	0.000687	0.0313
positive regulation of chemotaxis (GO:0050921)	158	9	0.86	+	10.52	3.07e-07	6.25e-05
regulation of leukocyte apoptotic process (GO:2000106)	107	6	0.58	+	10.36	3.39e-05	0.00322
artery morphogenesis (GO:0048844)	75	4	0.41	+	9.85	0.000879	0.0377
epithelial cell migration (GO:0010631)	113	6	0.61	+	9.81	4.54e-05	0.00409
epithelium migration (GO:0090132)	115	6	0.62	+	9.64	4.98e-05	0.00434
regulation of blood vessel endothelial cell migration (GO:0043535)	96	5	0.52	+	9.62	0.000218	0.0136
coronary vasculature development (GO:0060976)	77	4	0.42	+	9.6	0.000966	0.0406
positive regulation of DNA biosynthetic process (GO:2000573)	78	4	0.42	+	9.47	0.00101	0.0414
negative regulation of leukocyte differentiation (GO:1902106)	118	6	0.64	+	9.39	5.71e-05	0.00484
tissue migration (GO:0090130)	118	6	0.64	+	9.39	5.71e-05	0.00481
sensory perception of pain (GO:0019233)	79	4	0.43	+	9.35	0.00106	0.0431
positive regulation of mononuclear cell migration (GO:0071677)	79	4	0.43	+	9.35	0.00106	0.0429
positive regulation of tumor necrosis factor production (GO:0032760)	140	7	0.76	+	9.24	1.5e-05	0.00164
negative regulation of extrinsic apoptotic signaling pathway (GO:2001237)	101	5	0.55	+	9.15	0.000273	0.0162
positive regulation of epithelial cell migration (GO:0010634)	162	8	0.88	+	9.12	3.95e-06	0.000578
positive regulation of tumor necrosis factor superfamily cytokine production (GO:1903557)	142	7	0.77	+	9.11	1.64e-05	0.00178
negative regulation of hemopoiesis (GO:1903707)	123	6	0.67	+	9.01	7.12e-05	0.00555
negative regulation of viral process (GO:0048525)	103	5	0.56	+	8.97	0.000298	0.0167
positive regulation of alpha-beta T cell activation (GO:0046635)	103	5	0.56	+	8.97	0.000298	0.0167
regulation of fibroblast proliferation (GO:0048145)	125	6	0.68	+	8.87	7.75e-05	0.00587
positive regulation of leukocyte chemotaxis (GO:0002690)	105	5	0.57	+	8.8	0.000324	0.0177
positive regulation of endothelial cell proliferation (GO:0001938)	106	5	0.57	+	8.71	0.000338	0.0182
regulation of chemotaxis (GO:0050920)	235	11	1.27	+	8.65	9.51e-08	2.81e-05
cell chemotaxis (GO:0060326)	214	10	1.16	+	8.63	3.8e-07	7.44e-05
negative regulation of angiogenesis (GO:0016525)	108	5	0.58	+	8.55	0.000367	0.0194
regulation of leukocyte chemotaxis (GO:0002688)	131	6	0.71	+	8.46	9.93e-05	0.00721
regulation of endothelial cell migration (GO:0010594)	175	8	0.95	+	8.44	6.79e-06	0.000902
negative regulation of blood vessel morphogenesis (GO:2000181)	110	5	0.6	+	8.4	0.000398	0.0209
regulation of actomyosin structure organization (GO:0110020)	111	5	0.6	+	8.32	0.000414	0.0215
negative regulation of vasculature development (GO:1901343)	111	5	0.6	+	8.32	0.000414	0.0214
morphogenesis of a branching epithelium (GO:0061138)	200	9	1.08	+	8.31	2e-06	0.000324
response to type II interferon (GO:0034341)	137	6	0.74	+	8.09	0.000126	0.00888
regulation of angiogenesis (GO:0045765)	299	13	1.62	+	8.03	1.41e-08	5.52e-06
regulation of vasculature development (GO:1901342)	303	13	1.64	+	7.93	1.64e-08	5.97e-06
morphogenesis of a branching structure (GO:0001763)	211	9	1.14	+	7.88	3.05e-06	0.00046
positive regulation of cell-substrate adhesion (GO:0010811)	141	6	0.76	+	7.86	0.000146	0.00992
coagulation (GO:0050817)	118	5	0.64	+	7.83	0.000542	0.0263
blood coagulation (GO:0007596)	118	5	0.64	+	7.83	0.000542	0.0262
protein folding (GO:0006457)	169	7	0.91	+	7.65	4.77e-05	0.00425
positive regulation of leukocyte migration (GO:0002687)	169	7	0.91	+	7.65	4.77e-05	0.00422
hemostasis (GO:0007599)	121	5	0.66	+	7.63	0.000605	0.0282
regulation of extrinsic apoptotic signaling pathway (GO:2001236)	170	7	0.92	+	7.61	4.94e-05	0.00433
regulation of peptidyl-tyrosine phosphorylation (GO:0050730)	268	11	1.45	+	7.58	3.36e-07	6.76e-05
lung development (GO:0030324)	221	9	1.2	+	7.52	4.39e-06	0.000603
ameboidal-type cell migration (GO:0001667)	222	9	1.2	+	7.49	4.55e-06	0.00062
respiratory tube development (GO:0030323)	224	9	1.21	+	7.42	4.88e-06	0.000659
positive regulation of angiogenesis (GO:0045766)	177	7	0.96	+	7.31	6.32e-05	0.00513
positive regulation of vasculature development (GO:1904018)	177	7	0.96	+	7.31	6.32e-05	0.0051
B cell differentiation (GO:0030183)	152	6	0.82	+	7.29	0.000217	0.0136
regulation of mononuclear cell migration (GO:0071675)	127	5	0.69	+	7.27	0.000746	0.0332
positive regulation of protein serine/threonine kinase activity (GO:0071902)	204	8	1.1	+	7.24	1.98e-05	0.00205
regulation of endothelial cell proliferation (GO:0001936)	154	6	0.83	+	7.2	0.000232	0.0141
positive regulation of cell migration (GO:0030335)	594	23	3.22	+	7.15	2.13e-13	1.11e-09
negative regulation of cell-cell adhesion (GO:0022408)	207	8	1.12	+	7.14	2.19e-05	0.00224
positive regulation of ERK1 and ERK2 cascade (GO:0070374)	234	9	1.27	+	7.11	6.85e-06	0.000902
positive regulation of epithelial cell proliferation (GO:0050679)	235	9	1.27	+	7.07	7.08e-06	0.000925
positive regulation of MAP kinase activity (GO:0043406)	131	5	0.71	+	7.05	0.000854	0.0371
regulation of tumor necrosis factor production (GO:0032680)	211	8	1.14	+	7	2.5e-05	0.00249
regulation of tumor necrosis factor superfamily cytokine production (GO:1903555)	214	8	1.16	+	6.91	2.75e-05	0.00266
positive regulation of cell motility (GO:2000147)	621	23	3.36	+	6.84	5.17e-13	1.62e-09
negative regulation of apoptotic signaling pathway (GO:2001234)	243	9	1.32	+	6.84	9.18e-06	0.00114
positive regulation of cell adhesion (GO:0045785)	543	20	2.94	+	6.8	2.23e-11	2.19e-08
positive regulation of locomotion (GO:0040017)	637	23	3.45	+	6.67	8.57e-13	1.68e-09
digestive system development (GO:0055123)	139	5	0.75	+	6.65	0.0011	0.0447
leukocyte chemotaxis (GO:0030595)	139	5	0.75	+	6.65	0.0011	0.0445
branching morphogenesis of an epithelial tube (GO:0048754)	167	6	0.9	+	6.64	0.000353	0.0188
regulation of ERK1 and ERK2 cascade (GO:0070372)	335	12	1.81	+	6.62	3.91e-07	7.57e-05
respiratory system development (GO:0060541)	252	9	1.36	+	6.6	1.21e-05	0.00137
cell killing (GO:0001906)	141	5	0.76	+	6.55	0.00117	0.0466
negative regulation of cell development (GO:0010721)	314	11	1.7	+	6.47	1.51e-06	0.000254
regulation of MAP kinase activity (GO:0043405)	201	7	1.09	+	6.43	0.000136	0.00947
regulation of cell-cell adhesion (GO:0022407)	528	18	2.86	+	6.3	8.16e-10	4.26e-07
regulation of protein localization to membrane (GO:1905475)	208	7	1.13	+	6.22	0.000167	0.0108
positive regulation of cell-cell adhesion (GO:0022409)	357	12	1.93	+	6.21	7.49e-07	0.000135
leukocyte migration (GO:0050900)	239	8	1.29	+	6.18	5.86e-05	0.00491
epithelial cell development (GO:0002064)	210	7	1.14	+	6.16	0.000176	0.0113
regulation of leukocyte migration (GO:0002685)	242	8	1.31	+	6.11	6.38e-05	0.00513
positive regulation of leukocyte cell-cell adhesion (GO:1903039)	305	10	1.65	+	6.06	8.1e-06	0.00104
regulation of epithelial cell migration (GO:0010632)	247	8	1.34	+	5.98	7.32e-05	0.00568
positive regulation of T cell activation (GO:0050870)	279	9	1.51	+	5.96	2.65e-05	0.00259
regulation of leukocyte cell-cell adhesion (GO:1903037)	408	13	2.21	+	5.89	4.54e-07	8.47e-05
negative regulation of cell adhesion (GO:0007162)	314	10	1.7	+	5.88	1.03e-05	0.00121
regulation of protein serine/threonine kinase activity (GO:0071900)	349	11	1.89	+	5.82	4.04e-06	0.000586
positive regulation of peptidyl-tyrosine phosphorylation (GO:0050731)	191	6	1.03	+	5.8	0.0007	0.0318
negative regulation of cell activation (GO:0050866)	223	7	1.21	+	5.8	0.000252	0.0151
regulation of cellular response to growth factor stimulus (GO:0090287)	320	10	1.73	+	5.77	1.21e-05	0.00138
positive regulation of neuron projection development (GO:0010976)	231	7	1.25	+	5.6	0.00031	0.0172
positive regulation of binding (GO:0051099)	199	6	1.08	+	5.57	0.000861	0.0373
chemotaxis (GO:0006935)	504	15	2.73	+	5.5	1.31e-07	3.6e-05
gonad development (GO:0008406)	236	7	1.28	+	5.48	0.000351	0.0188
taxis (GO:0042330)	506	15	2.74	+	5.48	1.38e-07	3.6e-05
regulation of cell adhesion (GO:0030155)	844	25	4.57	+	5.47	5.14e-12	7.32e-09
positive regulation of response to external stimulus (GO:0032103)	580	17	3.14	+	5.41	2.19e-08	7.64e-06
negative regulation of cell growth (GO:0030308)	205	6	1.11	+	5.41	0.001	0.0418
development of primary sexual characteristics (GO:0045137)	240	7	1.3	+	5.39	0.000387	0.0204
regulation of cell migration (GO:0030334)	1009	29	5.46	+	5.31	1.51e-13	1.19e-09
regulation of adaptive immune response (GO:0002819)	244	7	1.32	+	5.3	0.000426	0.0216
kidney development (GO:0001822)	314	9	1.7	+	5.29	6.44e-05	0.00515
response to wounding (GO:0009611)	349	10	1.89	+	5.29	2.5e-05	0.00248
reproductive structure development (GO:0048608)	316	9	1.71	+	5.26	6.75e-05	0.00534
vascular process in circulatory system (GO:0003018)	246	7	1.33	+	5.26	0.000447	0.0225
regulation of epithelial cell proliferation (GO:0050678)	423	12	2.29	+	5.24	4.12e-06	0.000588
locomotion (GO:0040011)	530	15	2.87	+	5.23	2.45e-07	5.34e-05
regulation of apoptotic signaling pathway (GO:2001233)	424	12	2.3	+	5.23	4.22e-06	0.000596
epithelial cell proliferation (GO:0050673)	213	6	1.15	+	5.2	0.00121	0.0479
reproductive system development (GO:0061458)	320	9	1.73	+	5.2	7.41e-05	0.00572
positive regulation of immune effector process (GO:0002699)	325	9	1.76	+	5.12	8.31e-05	0.00621
transmembrane receptor protein tyrosine kinase signaling pathway (GO:0007169)	400	11	2.17	+	5.08	1.4e-05	0.00156
negative regulation of peptidase activity (GO:0010466)	255	7	1.38	+	5.07	0.00055	0.0265
renal system development (GO:0072001)	330	9	1.79	+	5.04	9.31e-05	0.00679
regulation of cell motility (GO:2000145)	1066	29	5.77	+	5.03	5.76e-13	1.5e-09
positive regulation of lymphocyte activation (GO:0051251)	368	10	1.99	+	5.02	3.87e-05	0.00363
mononuclear cell differentiation (GO:1903131)	374	10	2.02	+	4.94	4.42e-05	0.00403
negative regulation of growth (GO:0045926)	262	7	1.42	+	4.94	0.000643	0.0295
regulation of T cell activation (GO:0050863)	412	11	2.23	+	4.93	1.83e-05	0.00195
positive regulation of cell activation (GO:0050867)	454	12	2.46	+	4.88	8.28e-06	0.00105
regulation of locomotion (GO:0040012)	1108	29	6	+	4.84	1.46e-12	2.55e-09
negative regulation of immune system process (GO:0002683)	538	14	2.91	+	4.81	1.67e-06	0.000275
leukocyte differentiation (GO:0002521)	467	12	2.53	+	4.75	1.09e-05	0.00126
positive regulation of monoatomic ion transport (GO:0043270)	273	7	1.48	+	4.74	0.000814	0.0355
regulation of leukocyte differentiation (GO:1902105)	353	9	1.91	+	4.71	0.000153	0.0102
extracellular matrix organization (GO:0030198)	275	7	1.49	+	4.7	0.000849	0.0369
negative regulation of locomotion (GO:0040013)	356	9	1.93	+	4.67	0.000162	0.0106
external encapsulating structure organization (GO:0045229)	277	7	1.5	+	4.67	0.000884	0.0378
extracellular structure organization (GO:0043062)	277	7	1.5	+	4.67	0.000884	0.0377
cellular response to cytokine stimulus (GO:0071345)	724	18	3.92	+	4.59	9.24e-08	2.79e-05
regulation of body fluid levels (GO:0050878)	323	8	1.75	+	4.58	0.000432	0.0218
gland development (GO:0048732)	453	11	2.45	+	4.49	4.27e-05	0.00396
sex differentiation (GO:0007548)	289	7	1.56	+	4.47	0.00112	0.0451
lymphocyte differentiation (GO:0030098)	334	8	1.81	+	4.42	0.000536	0.0261
regulation of cell activation (GO:0050865)	716	17	3.88	+	4.39	4.1e-07	7.83e-05
skeletal system development (GO:0001501)	507	12	2.74	+	4.37	2.41e-05	0.00242
cytokine-mediated signaling pathway (GO:0019221)	339	8	1.84	+	4.36	0.000589	0.0281
regulation of immune effector process (GO:0002697)	467	11	2.53	+	4.35	5.58e-05	0.00475
regulation of lymphocyte activation (GO:0051249)	552	13	2.99	+	4.35	1.14e-05	0.00131
angiogenesis (GO:0001525)	342	8	1.85	+	4.32	0.000623	0.0287
positive regulation of leukocyte activation (GO:0002696)	432	10	2.34	+	4.28	0.000141	0.00971
negative regulation of protein phosphorylation (GO:0001933)	349	8	1.89	+	4.23	0.000709	0.0321
response to cytokine (GO:0034097)	830	19	4.49	+	4.23	1.37e-07	3.71e-05
regulation of MAPK cascade (GO:0043408)	744	17	4.03	+	4.22	6.88e-07	0.000125
regulation of hemopoiesis (GO:1903706)	440	10	2.38	+	4.2	0.000163	0.0107
camera-type eye development (GO:0043010)	354	8	1.92	+	4.17	0.000776	0.0345
cellular response to growth factor stimulus (GO:0071363)	443	10	2.4	+	4.17	0.000172	0.0111
negative regulation of hydrolase activity (GO:0051346)	355	8	1.92	+	4.16	0.00079	0.0349
positive regulation of cell differentiation (GO:0045597)	982	22	5.32	+	4.14	1.78e-08	6.34e-06
blood vessel morphogenesis (GO:0048514)	458	10	2.48	+	4.03	0.000224	0.0138
positive regulation of protein kinase activity (GO:0045860)	367	8	1.99	+	4.03	0.000974	0.0408
response to growth factor (GO:0070848)	459	10	2.48	+	4.02	0.000228	0.0139
positive regulation of cell population proliferation (GO:0008284)	1062	23	5.75	+	4	1.48e-08	5.66e-06
vasculature development (GO:0001944)	601	13	3.25	+	4	2.73e-05	0.00266
negative regulation of intracellular signal transduction (GO:1902532)	560	12	3.03	+	3.96	6.17e-05	0.00509
cell migration (GO:0016477)	938	20	5.08	+	3.94	1.89e-07	4.55e-05
regulation of anatomical structure morphogenesis (GO:0022603)	946	20	5.12	+	3.91	2.16e-07	4.97e-05
blood vessel development (GO:0001568)	572	12	3.1	+	3.88	7.52e-05	0.00575
lymphocyte activation (GO:0046649)	572	12	3.1	+	3.88	7.52e-05	0.00572
negative regulation of phosphorylation (GO:0042326)	382	8	2.07	+	3.87	0.00125	0.0491
epithelium development (GO:0060429)	1194	25	6.46	+	3.87	6.05e-09	2.63e-06
actin cytoskeleton organization (GO:0030036)	528	11	2.86	+	3.85	0.000161	0.0107
negative regulation of cell differentiation (GO:0045596)	720	15	3.9	+	3.85	9.76e-06	0.00115
regulation of neurogenesis (GO:0050767)	483	10	2.61	+	3.82	0.000338	0.0182
negative regulation of apoptotic process (GO:0043066)	967	20	5.23	+	3.82	3.03e-07	6.26e-05
sensory organ development (GO:0007423)	629	13	3.4	+	3.82	4.32e-05	0.00396
negative regulation of phosphorus metabolic process (GO:0010563)	438	9	2.37	+	3.8	0.00071	0.0321
negative regulation of phosphate metabolic process (GO:0045936)	438	9	2.37	+	3.8	0.00071	0.032
positive regulation of MAPK cascade (GO:0043410)	537	11	2.91	+	3.78	0.000186	0.0118
negative regulation of cell population proliferation (GO:0008285)	734	15	3.97	+	3.78	1.22e-05	0.00137
regulation of multicellular organismal development (GO:2000026)	1579	32	8.55	+	3.74	5.89e-11	4.86e-08
negative regulation of programmed cell death (GO:0043069)	997	20	5.4	+	3.71	4.87e-07	8.97e-05
positive regulation of developmental process (GO:0051094)	1498	30	8.11	+	3.7	3.62e-10	2.1e-07
positive regulation of immune system process (GO:0002684)	1057	21	5.72	+	3.67	2.82e-07	5.9e-05
regulation of protein kinase activity (GO:0045859)	608	12	3.29	+	3.65	0.000132	0.00923
regulation of response to external stimulus (GO:0032101)	1121	22	6.07	+	3.63	1.73e-07	4.3e-05
regulation of leukocyte activation (GO:0002694)	665	13	3.6	+	3.61	7.51e-05	0.00577
enzyme-linked receptor protein signaling pathway (GO:0007167)	615	12	3.33	+	3.6	0.000146	0.00989
positive regulation of multicellular organismal process (GO:0051240)	1876	36	10.16	+	3.54	1.19e-11	1.43e-08
tube development (GO:0035295)	991	19	5.36	+	3.54	1.88e-06	0.000307
epithelial cell differentiation (GO:0030855)	631	12	3.42	+	3.51	0.000185	0.0118
response to bacterium (GO:0009617)	790	15	4.28	+	3.51	2.83e-05	0.00272
actin filament-based process (GO:0030029)	581	11	3.15	+	3.5	0.000359	0.0191
defense response to other organism (GO:0098542)	1058	20	5.73	+	3.49	1.2e-06	0.00021
morphogenesis of an epithelium (GO:0002009)	530	10	2.87	+	3.49	0.000687	0.0314
negative regulation of developmental process (GO:0051093)	1009	19	5.46	+	3.48	2.44e-06	0.000378
innate immune response (GO:0045087)	745	14	4.03	+	3.47	5.94e-05	0.00492
inflammatory response (GO:0006954)	535	10	2.9	+	3.45	0.000737	0.0331
tissue development (GO:0009888)	1828	34	9.9	+	3.44	1.21e-10	9.03e-08
tube morphogenesis (GO:0035239)	756	14	4.09	+	3.42	6.92e-05	0.00542
regulation of cell population proliferation (GO:0042127)	1786	33	9.67	+	3.41	2.92e-10	1.83e-07
regulation of cell differentiation (GO:0045595)	1685	31	9.12	+	3.4	1.31e-09	6.6e-07
negative regulation of signal transduction (GO:0009968)	1314	24	7.11	+	3.37	1.6e-07	4.11e-05
negative regulation of catalytic activity (GO:0043086)	660	12	3.57	+	3.36	0.000277	0.0162
negative regulation of protein metabolic process (GO:0051248)	1046	19	5.66	+	3.36	4.07e-06	0.000585
regulation of immune system process (GO:0002682)	1601	29	8.67	+	3.35	7.2e-09	3.05e-06
response to biotic stimulus (GO:0009607)	1437	26	7.78	+	3.34	5.26e-08	1.72e-05
cell motility (GO:0048870)	1114	20	6.03	+	3.32	2.61e-06	0.000401
response to other organism (GO:0051707)	1393	25	7.54	+	3.32	1.17e-07	3.39e-05
regulation of growth (GO:0040008)	669	12	3.62	+	3.31	0.000312	0.0172
response to external biotic stimulus (GO:0043207)	1395	25	7.55	+	3.31	1.2e-07	3.42e-05
regulation of cell development (GO:0060284)	957	17	5.18	+	3.28	1.83e-05	0.00194
biological process involved in interspecies interaction between organisms (GO:0044419)	1532	27	8.29	+	3.26	4.69e-08	1.56e-05
regulation of neuron projection development (GO:0010975)	569	10	3.08	+	3.25	0.00116	0.0466
cell morphogenesis involved in differentiation (GO:0000904)	572	10	3.1	+	3.23	0.00121	0.0478
circulatory system development (GO:0072359)	974	17	5.27	+	3.22	2.29e-05	0.00231
negative regulation of signaling (GO:0023057)	1438	25	7.78	+	3.21	2.11e-07	4.94e-05
negative regulation of cell communication (GO:0010648)	1441	25	7.8	+	3.2	2.2e-07	4.99e-05
defense response (GO:0006952)	1449	25	7.84	+	3.19	2.43e-07	5.37e-05
tissue morphogenesis (GO:0048729)	642	11	3.48	+	3.17	0.00081	0.0355
regulation of plasma membrane bounded cell projection organization (GO:0120035)	762	13	4.12	+	3.15	0.00028	0.0164
regulation of kinase activity (GO:0043549)	704	12	3.81	+	3.15	0.000489	0.0241
regulation of developmental process (GO:0050793)	2641	45	14.3	+	3.15	6.58e-13	1.47e-09
negative regulation of multicellular organismal process (GO:0051241)	1241	21	6.72	+	3.13	3.54e-06	0.000523
leukocyte activation (GO:0045321)	710	12	3.84	+	3.12	0.000526	0.0258
hemopoiesis (GO:0030097)	771	13	4.17	+	3.11	0.000313	0.0172
regulation of cell projection organization (GO:0031344)	776	13	4.2	+	3.09	0.000332	0.018
negative regulation of molecular function (GO:0044092)	1028	17	5.56	+	3.05	4.46e-05	0.00404
cellular response to chemical stimulus (GO:0070887)	2361	39	12.78	+	3.05	1.08e-10	8.5e-08
regulation of programmed cell death (GO:0043067)	1639	27	8.87	+	3.04	1.81e-07	4.43e-05
regulation of apoptotic process (GO:0042981)	1588	26	8.6	+	3.02	3.61e-07	7.16e-05
positive regulation of immune response (GO:0050778)	675	11	3.65	+	3.01	0.00121	0.0478
regulation of hydrolase activity (GO:0051336)	983	16	5.32	+	3.01	9.15e-05	0.0067
regulation of multicellular organismal process (GO:0051239)	3262	53	17.66	+	3	1.15e-14	1.81e-10
cell surface receptor signaling pathway (GO:0007166)	1908	31	10.33	+	3	2.35e-08	8.02e-06
cell activation (GO:0001775)	804	13	4.35	+	2.99	0.000463	0.023
negative regulation of response to stimulus (GO:0048585)	1743	28	9.44	+	2.97	1.69e-07	4.27e-05
animal organ development (GO:0048513)	2939	47	15.91	+	2.95	1.53e-12	2.39e-09
response to endogenous stimulus (GO:0009719)	1317	21	7.13	+	2.95	8.71e-06	0.0011
response to external stimulus (GO:0009605)	2393	38	12.95	+	2.93	6.35e-10	3.43e-07
negative regulation of cellular component organization (GO:0051129)	759	12	4.11	+	2.92	0.000933	0.0395
regulation of protein phosphorylation (GO:0001932)	1143	18	6.19	+	2.91	4.87e-05	0.00429
regulation of transferase activity (GO:0051338)	830	13	4.49	+	2.89	0.00062	0.0286
positive regulation of intracellular signal transduction (GO:1902533)	1022	16	5.53	+	2.89	0.000142	0.00974
regulation of cellular component biogenesis (GO:0044087)	1022	16	5.53	+	2.89	0.000142	0.0097
anatomical structure morphogenesis (GO:0009653)	2338	36	12.66	+	2.84	4.8e-09	2.21e-06
regulation of intracellular signal transduction (GO:1902531)	1689	26	9.14	+	2.84	1.14e-06	0.000202
cellular response to oxygen-containing compound (GO:1901701)	1109	17	6	+	2.83	0.000111	0.00793
response to abiotic stimulus (GO:0009628)	989	15	5.35	+	2.8	0.000325	0.0176
positive regulation of response to stimulus (GO:0048584)	2324	35	12.58	+	2.78	1.49e-08	5.57e-06
regulation of immune response (GO:0050776)	933	14	5.05	+	2.77	0.000577	0.0276
cell population proliferation (GO:0008283)	867	13	4.69	+	2.77	0.000921	0.0391
cellular response to organic substance (GO:0071310)	1743	26	9.44	+	2.76	2.04e-06	0.000326
regulation of catalytic activity (GO:0050790)	1811	27	9.8	+	2.75	1.25e-06	0.000213
cellular response to endogenous stimulus (GO:0071495)	1088	16	5.89	+	2.72	0.000285	0.0161
embryo development (GO:0009790)	1233	18	6.67	+	2.7	0.000126	0.00885
response to stress (GO:0006950)	3303	48	17.88	+	2.68	2.45e-11	2.26e-08
cell adhesion (GO:0007155)	897	13	4.86	+	2.68	0.00125	0.0491
regulation of phosphorylation (GO:0042325)	1249	18	6.76	+	2.66	0.000148	0.00992
cytoskeleton organization (GO:0007010)	1194	17	6.46	+	2.63	0.000264	0.0157
anatomical structure formation involved in morphogenesis (GO:0048646)	999	14	5.41	+	2.59	0.00111	0.0446
regulation of response to stress (GO:0080134)	1501	21	8.13	+	2.58	5.87e-05	0.00489
positive regulation of molecular function (GO:0044093)	1512	21	8.18	+	2.57	6.51e-05	0.00518
response to organic substance (GO:0010033)	2609	36	14.12	+	2.55	8.02e-08	2.57e-05
immune response (GO:0006955)	1679	23	9.09	+	2.53	3.41e-05	0.00322
regulation of signal transduction (GO:0009966)	3013	41	16.31	+	2.51	9.77e-09	3.93e-06
regulation of phosphate metabolic process (GO:0019220)	1397	19	7.56	+	2.51	0.000198	0.0125
regulation of phosphorus metabolic process (GO:0051174)	1398	19	7.57	+	2.51	0.0002	0.0126
positive regulation of signal transduction (GO:0009967)	1627	22	8.81	+	2.5	6.29e-05	0.00513
positive regulation of cell communication (GO:0010647)	1853	25	10.03	+	2.49	1.87e-05	0.00196
positive regulation of signaling (GO:0023056)	1853	25	10.03	+	2.49	1.87e-05	0.00195
response to oxygen-containing compound (GO:1901700)	1566	21	8.48	+	2.48	0.000106	0.00761
homeostatic process (GO:0042592)	1493	20	8.08	+	2.47	0.000161	0.0107
positive regulation of cellular component organization (GO:0051130)	1275	17	6.9	+	2.46	0.000555	0.0267
regulation of cellular component organization (GO:0051128)	2594	34	14.04	+	2.42	9.7e-07	0.000173
response to chemical (GO:0042221)	4012	52	21.72	+	2.39	1.9e-10	1.35e-07
system development (GO:0048731)	3482	45	18.85	+	2.39	7.31e-09	3.02e-06
regulation of response to stimulus (GO:0048583)	4044	52	21.89	+	2.38	2.39e-10	1.63e-07
regulation of molecular function (GO:0065009)	2587	33	14	+	2.36	2.25e-06	0.000352
negative regulation of nitrogen compound metabolic process (GO:0051172)	2382	30	12.89	+	2.33	9.56e-06	0.00114
regulation of protein metabolic process (GO:0051246)	2510	31	13.59	+	2.28	9.01e-06	0.00113
regulation of signaling (GO:0023051)	3484	43	18.86	+	2.28	8.72e-08	2.73e-05
regulation of cell communication (GO:0010646)	3487	43	18.88	+	2.28	8.84e-08	2.72e-05
cell development (GO:0048468)	2459	30	13.31	+	2.25	2.62e-05	0.00259
multicellular organism development (GO:0007275)	4271	52	23.12	+	2.25	1.74e-09	8.54e-07
cell differentiation (GO:0030154)	3776	45	20.44	+	2.2	1.25e-07	3.5e-05
cellular developmental process (GO:0048869)	3806	45	20.6	+	2.18	1.37e-07	3.65e-05
anatomical structure development (GO:0048856)	5433	64	29.41	+	2.18	1.42e-11	1.48e-08
negative regulation of biological process (GO:0048519)	5543	65	30.01	+	2.17	9.79e-12	1.28e-08
positive regulation of cellular process (GO:0048522)	5696	66	30.83	+	2.14	1.22e-11	1.37e-08
immune system process (GO:0002376)	2427	28	13.14	+	2.13	0.0001	0.00724
negative regulation of cellular process (GO:0048523)	4857	56	26.29	+	2.13	2.48e-09	1.18e-06
negative regulation of cellular metabolic process (GO:0031324)	2178	25	11.79	+	2.12	0.000299	0.0167
cellular component assembly (GO:0022607)	2276	26	12.32	+	2.11	0.000225	0.0138
positive regulation of biological process (GO:0048518)	6394	73	34.61	+	2.11	3.68e-13	1.44e-09
developmental process (GO:0032502)	5806	66	31.43	+	2.1	3.82e-11	3.32e-08
positive regulation of macromolecule metabolic process (GO:0010604)	3505	39	18.97	+	2.06	6.75e-06	0.000905
negative regulation of macromolecule metabolic process (GO:0010605)	2795	31	15.13	+	2.05	8.29e-05	0.00621
negative regulation of metabolic process (GO:0009892)	3031	33	16.41	+	2.01	7.87e-05	0.00593
cellular component biogenesis (GO:0044085)	2523	27	13.66	+	1.98	0.000468	0.0232
positive regulation of metabolic process (GO:0009893)	3856	41	20.87	+	1.96	9.4e-06	0.00113
cellular component organization (GO:0016043)	5366	55	29.05	+	1.89	2.75e-07	5.83e-05
positive regulation of nitrogen compound metabolic process (GO:0051173)	3058	31	16.55	+	1.87	0.000463	0.023
cellular component organization or biogenesis (GO:0071840)	5577	55	30.19	+	1.82	1.25e-06	0.000215
multicellular organismal process (GO:0032501)	7625	73	41.28	+	1.77	5.11e-09	2.29e-06
cellular response to stimulus (GO:0051716)	6779	64	36.7	+	1.74	2.41e-07	5.4e-05
response to stimulus (GO:0050896)	8872	82	48.03	+	1.71	4.23e-10	2.37e-07
signal transduction (GO:0007165)	5044	45	27.3	+	1.65	0.000274	0.0161
regulation of macromolecule metabolic process (GO:0060255)	6098	54	33.01	+	1.64	5.05e-05	0.00437
regulation of nitrogen compound metabolic process (GO:0051171)	5489	48	29.71	+	1.62	0.000265	0.0158
regulation of metabolic process (GO:0019222)	6621	57	35.84	+	1.59	5.21e-05	0.00446
regulation of primary metabolic process (GO:0080090)	5699	49	30.85	+	1.59	0.000321	0.0175
cell communication (GO:0007154)	5489	47	29.71	+	1.58	0.000603	0.0282
signaling (GO:0023052)	5322	45	28.81	+	1.56	0.00117	0.0466
regulation of biological process (GO:0050789)	12237	99	66.24	+	1.49	3.38e-10	2.04e-07
biological regulation (GO:0065007)	12633	101	68.39	+	1.48	2.64e-10	1.72e-07
regulation of cellular process (GO:0050794)	11401	89	61.72	+	1.44	4.38e-07	8.27e-05
cellular process (GO:0009987)	14977	101	81.07	+	1.25	4.31e-05	0.00398
