## Supplementary material for "Single cell RNA sequencing reveals shifts in cell maturity and function of endogenous and infiltrating cell types in response to acute intervertebral disc injury": Table S3

### Sheet: analysis (2)
Analysis Type:	PANTHER Overrepresentation Test (Released 20230705)
Annotation Version and Release Date:	GO Ontology database DOI: 10.5281/zenodo.7942786 Released 2023-01-05
Analyzed List:	upload_1 (Mus musculus)
Reference List:	Mus musculus (all genes in database)
Test Type:	FISHER
Correction:	FDR
GO biological process complete	Mus musculus - REFLIST (21983)	upload_1 (245)	upload_1 (expected)	upload_1 (over/under)	upload_1 (fold Enrichment)	upload_1 (raw P-value)	upload_1 (FDR)
susceptibility to T cell mediated cytotoxicity (GO:0060370)	2	2	0.02	+	89.73	0.000715	0.0354
tendon development (GO:0035989)	6	3	0.07	+	44.86	0.000106	0.00786
regulation of apoptotic cell clearance (GO:2000425)	8	3	0.09	+	33.65	0.000204	0.0128
negative regulation of plasminogen activation (GO:0010757)	8	3	0.09	+	33.65	0.000204	0.0127
regulation of lamellipodium morphogenesis (GO:2000392)	9	3	0.1	+	29.91	0.00027	0.0161
wound healing involved in inflammatory response (GO:0002246)	10	3	0.11	+	26.92	0.000349	0.0198
elastic fiber assembly (GO:0048251)	11	3	0.12	+	24.47	0.00044	0.0238
collagen fibril organization (GO:0030199)	55	15	0.61	+	24.47	1.18e-15	1.54e-12
negative regulation of amyloid fibril formation (GO:1905907)	12	3	0.13	+	22.43	0.000546	0.0284
plasminogen activation (GO:0031639)	12	3	0.13	+	22.43	0.000546	0.0283
modulation of process of another organism (GO:0035821)	20	5	0.22	+	22.43	6.93e-06	0.000848
chronic inflammatory response (GO:0002544)	13	3	0.14	+	20.71	0.000666	0.0337
extracellular matrix assembly (GO:0085029)	32	7	0.36	+	19.63	2.07e-07	4.1e-05
endochondral ossification (GO:0001958)	37	6	0.41	+	14.55	7.31e-06	0.000888
replacement ossification (GO:0036075)	37	6	0.41	+	14.55	7.31e-06	0.000881
macrophage migration (GO:1905517)	25	4	0.28	+	14.36	0.000275	0.0163
basement membrane organization (GO:0071711)	32	5	0.36	+	14.02	5.1e-05	0.00442
epiboly involved in wound healing (GO:0090505)	26	4	0.29	+	13.8	0.000315	0.0183
wound healing, spreading of cells (GO:0044319)	26	4	0.29	+	13.8	0.000315	0.0182
regulation of androgen receptor signaling pathway (GO:0060765)	26	4	0.29	+	13.8	0.000315	0.0182
collagen metabolic process (GO:0032963)	59	9	0.66	+	13.69	5.8e-08	1.36e-05
epiboly (GO:0090504)	27	4	0.3	+	13.29	0.000359	0.0202
collagen catabolic process (GO:0030574)	35	5	0.39	+	12.82	7.5e-05	0.00585
bone mineralization (GO:0030282)	63	9	0.7	+	12.82	9.64e-08	2.07e-05
glial cell migration (GO:0008347)	50	7	0.56	+	12.56	3e-06	0.000409
peptide cross-linking (GO:0018149)	43	6	0.48	+	12.52	1.59e-05	0.00169
negative regulation of potassium ion transmembrane transport (GO:1901380)	29	4	0.32	+	12.38	0.000458	0.0246
response to copper ion (GO:0046688)	29	4	0.32	+	12.38	0.000458	0.0245
isoprenoid biosynthetic process (GO:0008299)	30	4	0.33	+	11.96	0.000515	0.027
endochondral bone morphogenesis (GO:0060350)	68	9	0.76	+	11.88	1.74e-07	3.55e-05
cartilage development involved in endochondral bone morphogenesis (GO:0060351)	38	5	0.42	+	11.81	0.000107	0.0079
negative regulation of cell-matrix adhesion (GO:0001953)	38	5	0.42	+	11.81	0.000107	0.00786
positive regulation of epithelial to mesenchymal transition (GO:0010718)	54	7	0.6	+	11.63	4.77e-06	0.000603
response to vitamin (GO:0033273)	31	4	0.35	+	11.58	0.000576	0.0297
chondroitin sulfate proteoglycan metabolic process (GO:0050654)	39	5	0.43	+	11.5	0.000119	0.00855
platelet-derived growth factor receptor signaling pathway (GO:0048008)	41	5	0.46	+	10.94	0.000148	0.01
biomineral tissue development (GO:0031214)	107	13	1.19	+	10.9	7.95e-10	3.04e-07
extracellular matrix organization (GO:0030198)	275	33	3.06	+	10.77	5.23e-23	8.19e-19
external encapsulating structure organization (GO:0045229)	277	33	3.09	+	10.69	6.43e-23	5.04e-19
extracellular structure organization (GO:0043062)	277	33	3.09	+	10.69	6.43e-23	3.36e-19
acute-phase response (GO:0006953)	34	4	0.38	+	10.56	0.000792	0.0387
cellular response to amino acid stimulus (GO:0071230)	70	8	0.78	+	10.25	2.34e-06	0.000334
bone growth (GO:0098868)	35	4	0.39	+	10.25	0.000875	0.0421
muscle cell migration (GO:0014812)	35	4	0.39	+	10.25	0.000875	0.0419
negative regulation of cell-substrate adhesion (GO:0010812)	62	7	0.69	+	10.13	1.09e-05	0.00124
microtubule polymerization or depolymerization (GO:0031109)	65	7	0.72	+	9.66	1.45e-05	0.00159
cellular response to acid chemical (GO:0071229)	84	9	0.94	+	9.61	8.91e-07	0.000152
response to amino acid (GO:0043200)	86	9	0.96	+	9.39	1.07e-06	0.000174
regulation of hemostasis (GO:1900046)	69	7	0.77	+	9.1	2.08e-05	0.00211
regulation of lamellipodium organization (GO:1902743)	51	5	0.57	+	8.8	0.000377	0.021
response to acid chemical (GO:0001101)	107	10	1.19	+	8.39	7e-07	0.000126
regulation of biomineral tissue development (GO:0070167)	107	10	1.19	+	8.39	7e-07	0.000125
bone morphogenesis (GO:0060349)	109	10	1.21	+	8.23	8.19e-07	0.000143
regulation of bone mineralization (GO:0030500)	88	8	0.98	+	8.16	1.12e-05	0.00126
regulation of blood coagulation (GO:0030193)	67	6	0.75	+	8.04	0.000155	0.0104
negative regulation of extrinsic apoptotic signaling pathway (GO:2001237)	101	9	1.13	+	8	3.66e-06	0.000482
regulation of biological process involved in symbiotic interaction (GO:0043903)	68	6	0.76	+	7.92	0.000167	0.0109
tissue remodeling (GO:0048771)	126	11	1.4	+	7.83	3.64e-07	7.04e-05
chondrocyte differentiation (GO:0002062)	92	8	1.03	+	7.8	1.51e-05	0.00163
modulation by symbiont of entry into host (GO:0052372)	58	5	0.65	+	7.74	0.000652	0.0332
maintenance of protein location in cell (GO:0032507)	70	6	0.78	+	7.69	0.000194	0.0123
negative regulation of fat cell differentiation (GO:0045599)	59	5	0.66	+	7.6	0.000701	0.0351
regulation of granulocyte chemotaxis (GO:0071622)	59	5	0.66	+	7.6	0.000701	0.035
regulation of substrate adhesion-dependent cell spreading (GO:1900024)	60	5	0.67	+	7.48	0.000753	0.0369
acute inflammatory response (GO:0002526)	72	6	0.8	+	7.48	0.000223	0.0138
regulation of coagulation (GO:0050818)	72	6	0.8	+	7.48	0.000223	0.0137
cartilage development (GO:0051216)	186	15	2.07	+	7.24	7.19e-09	2.01e-06
proteoglycan metabolic process (GO:0006029)	89	7	0.99	+	7.06	9.4e-05	0.00705
cellular response to transforming growth factor beta stimulus (GO:0071560)	132	10	1.47	+	6.8	4.1e-06	0.000527
transforming growth factor beta receptor signaling pathway (GO:0007179)	93	7	1.04	+	6.75	0.000122	0.00862
negative regulation of cysteine-type endopeptidase activity involved in apoptotic process (GO:0043154)	80	6	0.89	+	6.73	0.00038	0.021
bone development (GO:0060348)	216	16	2.41	+	6.65	6.97e-09	1.99e-06
ossification (GO:0001503)	259	19	2.89	+	6.58	3.01e-10	1.35e-07
response to transforming growth factor beta (GO:0071559)	137	10	1.53	+	6.55	5.59e-06	0.000695
connective tissue development (GO:0061448)	247	18	2.75	+	6.54	9.91e-10	3.45e-07
regeneration (GO:0031099)	113	8	1.26	+	6.35	5.99e-05	0.00494
positive regulation of cold-induced thermogenesis (GO:0120162)	101	7	1.13	+	6.22	0.000197	0.0124
regulation of epithelial to mesenchymal transition (GO:0010717)	101	7	1.13	+	6.22	0.000197	0.0124
response to heat (GO:0009408)	87	6	0.97	+	6.19	0.000578	0.0297
maintenance of protein location (GO:0045185)	102	7	1.14	+	6.16	0.000208	0.0129
negative regulation of cysteine-type endopeptidase activity (GO:2000117)	90	6	1	+	5.98	0.000684	0.0345
negative regulation of endopeptidase activity (GO:0010951)	182	12	2.03	+	5.92	1.76e-06	0.00027
regulation of cell-substrate adhesion (GO:0010810)	229	15	2.55	+	5.88	9.54e-08	2.08e-05
protein polymerization (GO:0051258)	94	6	1.05	+	5.73	0.000848	0.041
osteoblast differentiation (GO:0001649)	110	7	1.23	+	5.71	0.000322	0.0185
supramolecular fiber organization (GO:0097435)	575	36	6.41	+	5.62	2.02e-16	2.88e-13
wound healing (GO:0042060)	257	16	2.86	+	5.59	6.85e-08	1.56e-05
regulation of fat cell differentiation (GO:0045598)	147	9	1.64	+	5.49	6.06e-05	0.00497
organ growth (GO:0035265)	132	8	1.47	+	5.44	0.000166	0.0109
regulation of extrinsic apoptotic signaling pathway (GO:2001236)	170	10	1.89	+	5.28	3.27e-05	0.00305
myeloid leukocyte migration (GO:0097529)	141	8	1.57	+	5.09	0.000255	0.0154
response to mechanical stimulus (GO:0009612)	159	9	1.77	+	5.08	0.000107	0.00785
vasculature development (GO:0001944)	601	34	6.7	+	5.08	2.46e-14	2.27e-11
regulation of ossification (GO:0030278)	142	8	1.58	+	5.06	0.000266	0.0159
skeletal system development (GO:0001501)	507	28	5.65	+	4.96	9.71e-12	6.09e-09
negative regulation of peptidase activity (GO:0010466)	255	14	2.84	+	4.93	1.89e-06	0.000288
skeletal system morphogenesis (GO:0048705)	256	14	2.85	+	4.91	1.97e-06	0.000295
response to wounding (GO:0009611)	349	19	3.89	+	4.88	3.02e-08	7.17e-06
regulation of cell-matrix adhesion (GO:0001952)	129	7	1.44	+	4.87	0.000793	0.0386
regulation of wound healing (GO:0061041)	129	7	1.44	+	4.87	0.000793	0.0385
blood vessel development (GO:0001568)	572	31	6.37	+	4.86	1.09e-12	8.17e-10
regulation of myeloid leukocyte differentiation (GO:0002761)	149	8	1.66	+	4.82	0.000362	0.0203
positive regulation of leukocyte migration (GO:0002687)	169	9	1.88	+	4.78	0.000166	0.0109
response to hypoxia (GO:0001666)	207	11	2.31	+	4.77	3.22e-05	0.00304
positive regulation of endocytosis (GO:0045807)	207	11	2.31	+	4.77	3.22e-05	0.00303
multicellular organism growth (GO:0035264)	132	7	1.47	+	4.76	0.000902	0.0431
blood vessel morphogenesis (GO:0048514)	458	24	5.1	+	4.7	8.72e-10	3.11e-07
positive regulation of peptidyl-tyrosine phosphorylation (GO:0050731)	191	10	2.13	+	4.7	8.29e-05	0.00633
negative regulation of cell adhesion (GO:0007162)	314	16	3.5	+	4.57	8.83e-07	0.000152
positive regulation of angiogenesis (GO:0045766)	177	9	1.97	+	4.56	0.000231	0.0141
positive regulation of vasculature development (GO:1904018)	177	9	1.97	+	4.56	0.000231	0.0141
response to decreased oxygen levels (GO:0036293)	217	11	2.42	+	4.55	4.85e-05	0.00432
response to oxygen levels (GO:0070482)	239	12	2.66	+	4.51	2.41e-05	0.00239
regulation of angiogenesis (GO:0045765)	299	15	3.33	+	4.5	2.34e-06	0.000337
lung development (GO:0030324)	221	11	2.46	+	4.47	5.68e-05	0.00484
angiogenesis (GO:0001525)	342	17	3.81	+	4.46	5.54e-07	0.000101
regulation of vasculature development (GO:1901342)	303	15	3.38	+	4.44	2.74e-06	0.000379
negative regulation of apoptotic signaling pathway (GO:2001234)	243	12	2.71	+	4.43	2.82e-05	0.00273
respiratory tube development (GO:0030323)	224	11	2.5	+	4.41	6.37e-05	0.00515
negative regulation of cell-cell adhesion (GO:0022408)	207	10	2.31	+	4.33	0.000156	0.0104
circulatory system development (GO:0072359)	974	47	10.86	+	4.33	5.18e-17	9.02e-14
response to reactive oxygen species (GO:0000302)	166	8	1.85	+	4.32	0.000716	0.0353
regulation of reactive oxygen species metabolic process (GO:2000377)	167	8	1.86	+	4.3	0.000743	0.0365
negative regulation of proteolysis (GO:0045861)	357	17	3.98	+	4.27	9.76e-07	0.000164
gliogenesis (GO:0042063)	295	14	3.29	+	4.26	9.34e-06	0.00109
positive regulation of cell migration (GO:0030335)	594	28	6.62	+	4.23	3.16e-10	1.38e-07
regulation of smooth muscle cell proliferation (GO:0048660)	191	9	2.13	+	4.23	0.000394	0.0214
epithelial cell proliferation (GO:0050673)	213	10	2.37	+	4.21	0.000194	0.0123
regulation of cell junction assembly (GO:1901888)	242	11	2.7	+	4.08	0.000123	0.00867
regulation of leukocyte migration (GO:0002685)	242	11	2.7	+	4.08	0.000123	0.00863
positive regulation of cell motility (GO:2000147)	621	28	6.92	+	4.05	8.21e-10	3.06e-07
negative regulation of cell activation (GO:0050866)	223	10	2.49	+	4.02	0.000276	0.0163
regulation of peptidyl-tyrosine phosphorylation (GO:0050730)	268	12	2.99	+	4.02	6.96e-05	0.00554
anatomical structure homeostasis (GO:0060249)	224	10	2.5	+	4.01	0.000286	0.0168
tissue homeostasis (GO:0001894)	224	10	2.5	+	4.01	0.000286	0.0167
tube development (GO:0035295)	991	44	11.04	+	3.98	1.04e-14	1.09e-11
positive regulation of locomotion (GO:0040017)	637	28	7.1	+	3.94	1.41e-09	4.43e-07
tube morphogenesis (GO:0035239)	756	33	8.43	+	3.92	4.97e-11	2.6e-08
respiratory system development (GO:0060541)	252	11	2.81	+	3.92	0.000172	0.0112
positive regulation of protein catabolic process (GO:0045732)	207	9	2.31	+	3.9	0.000686	0.0344
regulation of myeloid cell differentiation (GO:0045637)	231	10	2.57	+	3.88	0.000361	0.0203
inflammatory response (GO:0006954)	535	23	5.96	+	3.86	6.66e-08	1.54e-05
negative regulation of hydrolase activity (GO:0051346)	355	15	3.96	+	3.79	1.68e-05	0.00176
cell chemotaxis (GO:0060326)	214	9	2.39	+	3.77	0.00086	0.0415
leukocyte migration (GO:0050900)	239	10	2.66	+	3.75	0.000466	0.0248
regulation of peptidase activity (GO:0052547)	455	19	5.07	+	3.75	1.46e-06	0.000229
muscle cell differentiation (GO:0042692)	312	13	3.48	+	3.74	7.04e-05	0.00558
transmembrane receptor protein serine/threonine kinase signaling pathway (GO:0007178)	218	9	2.43	+	3.7	0.000974	0.0463
regulation of blood pressure (GO:0008217)	220	9	2.45	+	3.67	0.00104	0.0486
glycoprotein metabolic process (GO:0009100)	320	13	3.57	+	3.65	9e-05	0.00678
regulation of body fluid levels (GO:0050878)	323	13	3.6	+	3.61	9.84e-05	0.00734
cell migration (GO:0016477)	938	37	10.45	+	3.54	4.86e-11	2.63e-08
regulation of endopeptidase activity (GO:0052548)	358	14	3.99	+	3.51	7.16e-05	0.00564
cell adhesion (GO:0007155)	897	35	10	+	3.5	2.28e-10	1.05e-07
developmental growth (GO:0048589)	515	20	5.74	+	3.48	2.24e-06	0.000328
regulation of cell migration (GO:0030334)	1009	39	11.25	+	3.47	2.44e-11	1.42e-08
growth (GO:0040007)	520	20	5.8	+	3.45	2.58e-06	0.00036
cellular response to growth factor stimulus (GO:0071363)	443	17	4.94	+	3.44	1.52e-05	0.00164
actin filament-based process (GO:0030029)	581	22	6.48	+	3.4	1.02e-06	0.000169
regulation of endocytosis (GO:0030100)	345	13	3.85	+	3.38	0.000184	0.0118
muscle structure development (GO:0061061)	532	20	5.93	+	3.37	3.58e-06	0.00048
cellular response to organonitrogen compound (GO:0071417)	533	20	5.94	+	3.37	3.68e-06	0.000481
transmembrane receptor protein tyrosine kinase signaling pathway (GO:0007169)	400	15	4.46	+	3.36	6.25e-05	0.0051
response to growth factor (GO:0070848)	459	17	5.12	+	3.32	2.36e-05	0.00235
positive regulation of nervous system development (GO:0051962)	380	14	4.24	+	3.31	0.000131	0.00909
regulation of cell adhesion (GO:0030155)	844	31	9.41	+	3.3	1.06e-08	2.76e-06
regulation of cell motility (GO:2000145)	1066	39	11.88	+	3.28	1.17e-10	5.71e-08
blood circulation (GO:0008015)	441	16	4.91	+	3.26	5.2e-05	0.00447
apoptotic signaling pathway (GO:0097190)	331	12	3.69	+	3.25	0.000453	0.0244
regulation of cell growth (GO:0001558)	444	16	4.95	+	3.23	5.61e-05	0.00481
actin cytoskeleton organization (GO:0030036)	528	19	5.88	+	3.23	1.15e-05	0.00128
regulation of ERK1 and ERK2 cascade (GO:0070372)	335	12	3.73	+	3.21	0.000502	0.0265
regulation of supramolecular fiber organization (GO:1902903)	391	14	4.36	+	3.21	0.000174	0.0112
enzyme-linked receptor protein signaling pathway (GO:0007167)	615	22	6.85	+	3.21	2.5e-06	0.000354
regulation of multicellular organismal development (GO:2000026)	1579	56	17.6	+	3.18	1.45e-14	1.42e-11
regulation of epithelial cell proliferation (GO:0050678)	423	15	4.71	+	3.18	0.000114	0.00825
negative regulation of cell migration (GO:0030336)	311	11	3.47	+	3.17	0.000944	0.045
regulation of locomotion (GO:0040012)	1108	39	12.35	+	3.16	3.44e-10	1.46e-07
heart development (GO:0007507)	597	21	6.65	+	3.16	5.49e-06	0.000688
tissue development (GO:0009888)	1828	64	20.37	+	3.14	1.98e-16	3.1e-13
positive regulation of cell adhesion (GO:0045785)	543	19	6.05	+	3.14	1.67e-05	0.00177
reproductive structure development (GO:0048608)	316	11	3.52	+	3.12	0.00107	0.0498
cellular response to nitrogen compound (GO:1901699)	575	20	6.41	+	3.12	1.08e-05	0.00124
regulation of inflammatory response (GO:0050727)	405	14	4.51	+	3.1	0.000247	0.015
positive regulation of response to external stimulus (GO:0032103)	580	20	6.46	+	3.09	1.22e-05	0.00136
positive regulation of defense response (GO:0031349)	435	15	4.85	+	3.09	0.000153	0.0103
cell motility (GO:0048870)	1114	38	12.42	+	3.06	1.39e-09	4.45e-07
negative regulation of cell population proliferation (GO:0008285)	734	25	8.18	+	3.06	1.18e-06	0.000189
positive regulation of developmental process (GO:0051094)	1498	51	16.7	+	3.05	1.27e-12	9.07e-10
anatomical structure formation involved in morphogenesis (GO:0048646)	999	34	11.13	+	3.05	1.2e-08	3.08e-06
regulation of proteolysis (GO:0030162)	765	26	8.53	+	3.05	7.42e-07	0.000131
circulatory system process (GO:0003013)	475	16	5.29	+	3.02	0.00012	0.00854
positive regulation of cell differentiation (GO:0045597)	982	33	10.94	+	3.02	2.7e-08	6.51e-06
response to endogenous stimulus (GO:0009719)	1317	44	14.68	+	3	1.07e-10	5.4e-08
cellular response to oxygen-containing compound (GO:1901701)	1109	37	12.36	+	2.99	4.19e-09	1.24e-06
regulation of apoptotic signaling pathway (GO:2001233)	424	14	4.73	+	2.96	0.000386	0.0213
regulation of protein catabolic process (GO:0042176)	364	12	4.06	+	2.96	0.00101	0.0475
anatomical structure morphogenesis (GO:0009653)	2338	77	26.06	+	2.96	1.69e-18	6.63e-15
regulation of anatomical structure morphogenesis (GO:0022603)	946	31	10.54	+	2.94	1.28e-07	2.7e-05
positive regulation of multicellular organismal process (GO:0051240)	1876	61	20.91	+	2.92	3.17e-14	2.76e-11
response to lipid (GO:0033993)	711	23	7.92	+	2.9	7.32e-06	0.000876
regulation of cell-cell adhesion (GO:0022407)	528	17	5.88	+	2.89	0.000125	0.00872
negative regulation of apoptotic process (GO:0043066)	967	31	10.78	+	2.88	2.04e-07	4.09e-05
epithelium development (GO:0060429)	1194	38	13.31	+	2.86	8.68e-09	2.34e-06
in utero embryonic development (GO:0001701)	539	17	6.01	+	2.83	0.000158	0.0105
cellular response to lipid (GO:0071396)	476	15	5.31	+	2.83	0.000387	0.0213
negative regulation of multicellular organismal process (GO:0051241)	1241	39	13.83	+	2.82	7.52e-09	2.07e-06
regulation of growth (GO:0040008)	669	21	7.46	+	2.82	2.85e-05	0.00274
tissue morphogenesis (GO:0048729)	642	20	7.16	+	2.8	4.91e-05	0.00435
negative regulation of programmed cell death (GO:0043069)	997	31	11.11	+	2.79	3.87e-07	7.39e-05
regulation of cell population proliferation (GO:0042127)	1786	55	19.9	+	2.76	6.52e-12	4.44e-09
positive regulation of programmed cell death (GO:0043068)	656	20	7.31	+	2.74	6.55e-05	0.00524
response to bacterium (GO:0009617)	790	24	8.8	+	2.73	1.27e-05	0.0014
response to abiotic stimulus (GO:0009628)	989	30	11.02	+	2.72	9.96e-07	0.000166
cellular response to endogenous stimulus (GO:0071495)	1088	33	12.13	+	2.72	2.71e-07	5.31e-05
sensory organ development (GO:0007423)	629	19	7.01	+	2.71	0.000112	0.00819
morphogenesis of an epithelium (GO:0002009)	530	16	5.91	+	2.71	0.000393	0.0215
response to cytokine (GO:0034097)	830	25	9.25	+	2.7	9.53e-06	0.00111
epithelial cell differentiation (GO:0030855)	631	19	7.03	+	2.7	0.000117	0.00844
intracellular chemical homeostasis (GO:0055082)	565	17	6.3	+	2.7	0.00027	0.0161
response to oxygen-containing compound (GO:1901700)	1566	47	17.45	+	2.69	7.03e-10	2.76e-07
positive regulation of protein phosphorylation (GO:0001934)	772	23	8.6	+	2.67	2.6e-05	0.00255
response to organonitrogen compound (GO:0010243)	876	26	9.76	+	2.66	8.05e-06	0.000949
response to hormone (GO:0009725)	643	19	7.17	+	2.65	0.000148	0.0101
regulation of cell activation (GO:0050865)	716	21	7.98	+	2.63	7.32e-05	0.00574
positive regulation of cell development (GO:0010720)	547	16	6.1	+	2.62	0.000548	0.0284
positive regulation of cell population proliferation (GO:0008284)	1062	31	11.84	+	2.62	1.42e-06	0.000224
regulation of developmental process (GO:0050793)	2641	77	29.43	+	2.62	1.36e-15	1.64e-12
cellular response to cytokine stimulus (GO:0071345)	724	21	8.07	+	2.6	8.52e-05	0.00648
animal organ morphogenesis (GO:0009887)	1070	31	11.93	+	2.6	1.65e-06	0.000256
cell population proliferation (GO:0008283)	867	25	9.66	+	2.59	1.94e-05	0.002
negative regulation of catalytic activity (GO:0043086)	660	19	7.36	+	2.58	0.000204	0.0128
chordate embryonic development (GO:0043009)	835	24	9.31	+	2.58	3.02e-05	0.00289
negative regulation of developmental process (GO:0051093)	1009	29	11.25	+	2.58	4.28e-06	0.000545
regulation of cell differentiation (GO:0045595)	1685	48	18.78	+	2.56	2.36e-09	7.26e-07
regulation of hydrolase activity (GO:0051336)	983	28	10.96	+	2.56	7.45e-06	0.000885
positive regulation of apoptotic process (GO:0043065)	632	18	7.04	+	2.56	0.00034	0.0194
regulation of apoptotic process (GO:0042981)	1588	45	17.7	+	2.54	9.66e-09	2.57e-06
positive regulation of cellular component organization (GO:0051130)	1275	36	14.21	+	2.53	3.95e-07	7.46e-05
cellular homeostasis (GO:0019725)	673	19	7.5	+	2.53	0.000259	0.0156
embryo development ending in birth or egg hatching (GO:0009792)	852	24	9.5	+	2.53	4.12e-05	0.00373
regulation of programmed cell death (GO:0043067)	1639	46	18.27	+	2.52	1.22e-08	3.08e-06
cytoskeleton organization (GO:0007010)	1194	33	13.31	+	2.48	2.84e-06	0.000391
positive regulation of phosphorylation (GO:0042327)	834	23	9.29	+	2.47	8.17e-05	0.00628
embryo development (GO:0009790)	1233	34	13.74	+	2.47	1.97e-06	0.000297
regulation of nervous system development (GO:0051960)	583	16	6.5	+	2.46	0.00106	0.0494
response to organic substance (GO:0010033)	2609	71	29.08	+	2.44	7.63e-13	5.98e-10
regulation of cell development (GO:0060284)	957	26	10.67	+	2.44	4.97e-05	0.00437
response to nitrogen compound (GO:1901698)	959	26	10.69	+	2.43	5.06e-05	0.0044
regulation of cell projection organization (GO:0031344)	776	21	8.65	+	2.43	0.000339	0.0194
apoptotic process (GO:0006915)	1000	27	11.14	+	2.42	3.61e-05	0.00335
system development (GO:0048731)	3482	94	38.81	+	2.42	3.4e-17	6.66e-14
animal organ development (GO:0048513)	2939	78	32.76	+	2.38	1.3e-13	1.07e-10
regulation of cellular component biogenesis (GO:0044087)	1022	27	11.39	+	2.37	4.62e-05	0.00414
regulation of multicellular organismal process (GO:0051239)	3262	86	36.35	+	2.37	8.31e-15	9.3e-12
negative regulation of molecular function (GO:0044092)	1028	27	11.46	+	2.36	4.98e-05	0.00436
regulation of plasma membrane bounded cell projection organization (GO:0120035)	762	20	8.49	+	2.36	0.000592	0.0303
positive regulation of phosphorus metabolic process (GO:0010562)	915	24	10.2	+	2.35	0.000145	0.00994
positive regulation of phosphate metabolic process (GO:0045937)	915	24	10.2	+	2.35	0.000145	0.00989
defense response (GO:0006952)	1449	38	16.15	+	2.35	1.1e-06	0.000178
regulation of defense response (GO:0031347)	804	21	8.96	+	2.34	0.000431	0.0234
chemical homeostasis (GO:0048878)	920	24	10.25	+	2.34	0.000153	0.0103
regulation of response to external stimulus (GO:0032101)	1121	29	12.49	+	2.32	3.12e-05	0.00297
cellular response to organic substance (GO:0071310)	1743	45	19.43	+	2.32	1.63e-07	3.37e-05
negative regulation of protein metabolic process (GO:0051248)	1046	27	11.66	+	2.32	6.31e-05	0.00512
programmed cell death (GO:0012501)	1059	27	11.8	+	2.29	7.54e-05	0.00585
positive regulation of protein metabolic process (GO:0051247)	1452	37	16.18	+	2.29	3.6e-06	0.000478
regulation of cellular component organization (GO:0051128)	2594	66	28.91	+	2.28	1.29e-10	6.1e-08
cell death (GO:0008219)	1062	27	11.84	+	2.28	7.86e-05	0.00607
regulation of protein phosphorylation (GO:0001932)	1143	29	12.74	+	2.28	6.47e-05	0.0052
multicellular organism development (GO:0007275)	4271	108	47.6	+	2.27	2.64e-18	8.28e-15
positive regulation of protein modification process (GO:0031401)	989	25	11.02	+	2.27	0.000162	0.0107
negative regulation of signal transduction (GO:0009968)	1314	33	14.64	+	2.25	1.76e-05	0.00184
regulation of cytokine production (GO:0001817)	841	21	9.37	+	2.24	0.000663	0.0336
homeostatic process (GO:0042592)	1493	37	16.64	+	2.22	5.83e-06	0.000719
central nervous system development (GO:0007417)	934	23	10.41	+	2.21	0.000639	0.0326
negative regulation of signaling (GO:0023057)	1438	35	16.03	+	2.18	2.24e-05	0.00225
response to stress (GO:0006950)	3303	80	36.81	+	2.17	9.17e-12	5.99e-09
cellular response to chemical stimulus (GO:0070887)	2361	57	26.31	+	2.17	2.24e-08	5.48e-06
regulation of phosphorylation (GO:0042325)	1249	30	13.92	+	2.16	8.67e-05	0.00656
response to other organism (GO:0051707)	1393	33	15.52	+	2.13	5.7e-05	0.00483
response to external biotic stimulus (GO:0043207)	1395	33	15.55	+	2.12	5.8e-05	0.00488
positive regulation of immune system process (GO:0002684)	1057	25	11.78	+	2.12	0.000465	0.0248
regulation of phosphate metabolic process (GO:0019220)	1397	33	15.57	+	2.12	5.89e-05	0.00494
regulation of phosphorus metabolic process (GO:0051174)	1398	33	15.58	+	2.12	5.95e-05	0.00496
negative regulation of cell communication (GO:0010648)	1441	34	16.06	+	2.12	4.38e-05	0.00395
cell surface receptor signaling pathway (GO:0007166)	1908	45	21.26	+	2.12	1.98e-06	0.000293
biological process involved in interspecies interaction between organisms (GO:0044419)	1532	36	17.07	+	2.11	2.54e-05	0.00251
regulation of protein metabolic process (GO:0051246)	2510	58	27.97	+	2.07	9.02e-08	1.99e-05
response to biotic stimulus (GO:0009607)	1437	33	16.02	+	2.06	0.00013	0.00903
anatomical structure development (GO:0048856)	5433	124	60.55	+	2.05	4.97e-18	1.3e-14
response to external stimulus (GO:0009605)	2393	54	26.67	+	2.02	5.33e-07	9.83e-05
intracellular signal transduction (GO:0035556)	1516	34	16.9	+	2.01	0.000119	0.00853
developmental process (GO:0032502)	5806	129	64.71	+	1.99	6.47e-18	1.45e-14
regulation of catalytic activity (GO:0050790)	1811	40	20.18	+	1.98	3.62e-05	0.00334
cell differentiation (GO:0030154)	3776	83	42.08	+	1.97	4.3e-10	1.77e-07
regulation of immune system process (GO:0002682)	1601	35	17.84	+	1.96	0.000172	0.0112
cellular developmental process (GO:0048869)	3806	83	42.42	+	1.96	5.15e-10	2.07e-07
negative regulation of response to stimulus (GO:0048585)	1743	37	19.43	+	1.9	0.000193	0.0124
neurogenesis (GO:0022008)	1427	30	15.9	+	1.89	0.000988	0.0467
positive regulation of signal transduction (GO:0009967)	1627	34	18.13	+	1.88	0.000514	0.027
positive regulation of response to stimulus (GO:0048584)	2324	48	25.9	+	1.85	3.82e-05	0.0035
regulation of molecular function (GO:0065009)	2587	53	28.83	+	1.84	1.48e-05	0.00161
cell development (GO:0048468)	2459	50	27.41	+	1.82	3.83e-05	0.00349
regulation of signal transduction (GO:0009966)	3013	61	33.58	+	1.82	3.73e-06	0.000484
regulation of biological quality (GO:0065008)	3087	62	34.4	+	1.8	3.22e-06	0.000435
positive regulation of cell communication (GO:0010647)	1853	37	20.65	+	1.79	0.000715	0.0356
positive regulation of signaling (GO:0023056)	1853	37	20.65	+	1.79	0.000715	0.0355
response to chemical (GO:0042221)	4012	80	44.71	+	1.79	7.52e-08	1.68e-05
nervous system development (GO:0007399)	2066	41	23.03	+	1.78	0.000379	0.0211
negative regulation of biological process (GO:0048519)	5543	110	61.78	+	1.78	3.77e-11	2.11e-08
negative regulation of cellular process (GO:0048523)	4857	95	54.13	+	1.75	4.48e-09	1.3e-06
cellular component organization (GO:0016043)	5366	104	59.8	+	1.74	8.4e-10	3.06e-07
regulation of transport (GO:0051049)	1961	38	21.86	+	1.74	0.000988	0.0468
regulation of localization (GO:0032879)	2330	45	25.97	+	1.73	0.000349	0.0197
positive regulation of cellular process (GO:0048522)	5696	108	63.48	+	1.7	1.14e-09	3.88e-07
regulation of signaling (GO:0023051)	3484	66	38.83	+	1.7	9.95e-06	0.00115
cellular component organization or biogenesis (GO:0071840)	5577	105	62.16	+	1.69	3.61e-09	1.09e-06
regulation of cell communication (GO:0010646)	3487	65	38.86	+	1.67	2.18e-05	0.0022
positive regulation of biological process (GO:0048518)	6394	117	71.26	+	1.64	1.15e-09	3.84e-07
regulation of response to stimulus (GO:0048583)	4044	73	45.07	+	1.62	2.06e-05	0.00211
positive regulation of nitrogen compound metabolic process (GO:0051173)	3058	55	34.08	+	1.61	0.000388	0.0213
multicellular organismal process (GO:0032501)	7625	137	84.98	+	1.61	1.93e-11	1.17e-08
negative regulation of metabolic process (GO:0009892)	3031	54	33.78	+	1.6	0.000527	0.0275
positive regulation of macromolecule metabolic process (GO:0010604)	3505	61	39.06	+	1.56	0.00031	0.0181
positive regulation of metabolic process (GO:0009893)	3856	67	42.98	+	1.56	0.000139	0.00959
response to stimulus (GO:0050896)	8872	143	98.88	+	1.45	1.94e-08	4.82e-06
cellular response to stimulus (GO:0051716)	6779	107	75.55	+	1.42	2.77e-05	0.0027
regulation of metabolic process (GO:0019222)	6621	101	73.79	+	1.37	0.00026	0.0156
regulation of cellular process (GO:0050794)	11401	164	127.06	+	1.29	2.33e-06	0.000338
biological regulation (GO:0065007)	12633	181	140.79	+	1.29	1.54e-07	3.21e-05
regulation of biological process (GO:0050789)	12237	175	136.38	+	1.28	5.28e-07	9.85e-05
cellular process (GO:0009987)	14977	209	166.92	+	1.25	1.16e-09	3.79e-07
G protein-coupled receptor signaling pathway (GO:0007186)	1876	7	20.91	-	0.33	0.00049	0.0259
sensory perception of smell (GO:0007608)	1151	1	12.83	-	0.08	5.95e-05	0.00493
sensory perception of chemical stimulus (GO:0007606)	1252	1	13.95	-	0.07	1.82e-05	0.00189
